# Integrative Analysis of Axolotl Gene Expression Data From Regenerative and Wound Healing Limb Tissues

**DOI:** 10.1101/693523

**Authors:** Mustafa Sibai, Cüneyd Parlayan, Pelin Tuğlu, Gürkan Öztürk, Turan Demircan

## Abstract

Axolotl (*Ambystoma mexicanum*) is a urodele amphibian endowed with remarkable regenerative capacities manifested in scarless wound healing and full restoration of amputated limbs. Several regenerative cues of the axolotl limb were successfully unraveled due to the advent of high-throughput technologies and their employment in tackling research questions on several OMICS levels. The field of regenerative biology and medicine has therefore utilized the axolotl as a major and powerful experimental model. Studies which have previously unraveled differentially expressed (DE) genes *en masse* in different phases of the axolotl limb regeneration have primarily used microarrays and RNA-Seq technologies. However, as different labs are conducting such experiments, sufficient consistency may be lacking due to statistical limitations arising from limited number of sample replicates as well as possible differences in study designs. This study, therefore, aims to bridge such gaps by performing an integrative analysis of publicly available microarray and RNA-Seq data from axolotl limb samples having comparable study designs. Three biological groups were conceived for the analysis; homeostatic tissues (control group), from amputation/injury timepoint up to around 50 hours post amputation (wound healing group), and from 50 hours to 28 days post amputation/injury (regenerative group). Integrative analysis was separately carried out on the selected microarray and RNA-Seq data from axolotl limb samples using the “merging” method. Differential expression analysis was separately implemented on the processed data from both technologies using the R/Bioconductor “limma” package. A total of 1254 genes (adjusted P < 0.01) were found DE in regenerative samples compared to the control, out of which 351 showed magnitudes of Log Fold Changes (LogFC) > 1 and were identified as the top DE genes from data of both technologies. Downstream analyses illustrated consistent correlations of the logFCs of DE genes distributed among the biological comparisons, within and between both technologies. Gene ontology annotations demonstrated concordance with the literature on the biological process involved in the axolotl limb regeneration. qPCR analysis validated the observed gene expression level differences between regenerative and control samples for a set of five genes. Future studies may benefit from the utilized concept and approach for enhanced statistical power and robust discovery of biomarkers of regeneration.
