## Supplementary material for "Integrative Analysis of Axolotl Gene Expression Data From Regenerative and Wound Healing Limb Tissues": Table S1

### Sheet: Sheet1
Supplementary Table 1: Description of the selected microarray datasets for integrative analysis
GSE Accession	Year	Title	Publication	# of samples used for analysis	Total # of samples
GSE116615	2018	Comparative Transcriptomics of Limb Regeneration: Identification of Conserved Expression Changes Among Three Species of Ambystoma [microarray]	Dwaraka VB, Smith JJ, Woodcock MR, Voss SR. Comparative transcriptomics of limb regeneration: Identification of conserved expression changes among three species of Ambystoma. Genomics 2018 Aug 6. PMID: 30092345	6	6
GSE67118	2015	Gene Expression During the First 28 Days of Axolotl Limb Regeneration	Voss SR, Palumbo A, Nagarajan R, Gardiner DM et al. Gene expression during the first 28 days of axolotl limb regeneration I: Experimental design and global analysis of gene expression. Regeneration (Oxf) 2015 Jun;2(3):120-136. PMID: 27168937	198	198
GSE36451	2013	Comparative Transcriptional Profiling of the Axolotl Limb Identifies a Tripartite Regeneration-Specific Gene Program	Knapp D, Schulz H, Rascon CA, Volkmer M et al. Comparative transcriptional profiling of the axolotl limb identifies a tripartite regeneration-specific gene program. PLoS One 2013;8(5):e61352. PMID: 23658691	77	80
GSE37198	2012	Expression data from aquatic axolotl full thickness epithelial flank wounds, innervated limbs, and denervated limbs collected over seven days	James R. Monaghan, Antony Athippozhy, Ashley W. Seifert, Sri Putta, Arnold J. Stromberg, Malcolm Maden, David M. Gardiner, and S. Randal Voss. Gene expression patterns specific to the regenerating limb of the Mexican axolotl. Biology Open 2012 BIO20121594; Advance Online Publication August 8, 2012, doi:10.1242/bio.20121594.	32	44
GSE Accession	Platform	Study design	Type of raw/processed data used for analysis	Link GEO
GSE116615	GPL25286 [AMBY_002a520748F] Affymetrix Ambystoma mexicanum	Forelimbs were amputated mid-zeugopod. 1.0mm samples of heterogeneous tissue from regenerating limb tip were removed and used for RNA extraction. Three replicates samples were collected for each time point, with each replicate formed by pooling tissue from 5 different larvae.	CEL	https://www.ncbi.nlm.nih.gov/geo/query/acc.cgi?acc=GSE116615
GSE67118	GPL15153 Affymetrix Ambystoma mexicanum AMBY_002 20k array [CDF: AMBY_002a520748F]	The distal 1.0mm of heterogeneous tissue from regenerating limb tip were removed and used for RNA extraction. 10 samples were collected for each of 20 time points.	CEL	https://www.ncbi.nlm.nih.gov/geo/query/acc.cgi?acc=GSE67118
GSE36451	GPL15342 Agilent-019788 Ambystoma mexicanum 44k_v3_20080327	Regeneration of the axolotl forelimb lower arm was compared with the healing of a deep lateral injury in a high density timecourse (uncut, 3h, 6h, 9h, 12h, 24h, 36h, 52h, 72h, 120h, 168h, 288h and 528h after injury). Three independent biological replicates were performed using separate clutches of animals. Amputated and lateral wound samples were made as matched contralateral samples of four pool…	TXT	https://www.ncbi.nlm.nih.gov/geo/query/acc.cgi?acc=GSE36451
GSE37198	GPL15153 Affymetrix Ambystoma mexicanum AMBY_002 20k array [CDF: AMBY_002a520748F]	To determine the gene expression changes that take place during limb regeneration, flank wound healing, and an denervated amputated limb. Epidermal tissue and cells adhered to the epidermis were collected as samples. Two harvested samples was pooled for each animal. Four biological replicates were collected from uninjured epidermis (D0) and at 1, 3, and 7 days post injury.	CEL	https://www.ncbi.nlm.nih.gov/geo/query/acc.cgi?acc=GSE37198
