## Supplementary material for "Integrative Analysis of Axolotl Gene Expression Data From Regenerative and Wound Healing Limb Tissues": Table S2

### Sheet: Sheet1
Supplementary Table 2: Description of the selected RNA-Seq datasets for integrative analysis
GSE Accession	Year	Title	Publication	# of samples used for analysis	Total # of samples
GSE116777	2018	Comparative Transcriptomics of Limb Regeneration:Identification of Conserved Expression Changes Among Three Species of Ambystoma [RNA-Seq]	Dwaraka VB, Smith JJ, Woodcock MR, Voss SR. Comparative transcriptomics of limb regeneration: Identification of conserved expression changes among three species of Ambystoma. Genomics 2018 Aug 6. PMID: 30092345	5	18
GSE103087	2017	Identification of regenerative roadblocks via repeat deployment of limb regeneration in axolotls	Donald M. Bryant, Konstantinos Sousounis, Duygu Payzin-Dogru, Sevara Bryant, Aaron Gabriel W. Sandoval, Jose Martinez Fernandez, Rachelle Mariano, Rachel Oshiro, Alan Y. Wong, Nicholas D. Leigh, Kimberly Johnson & Jessica L. Whited. Identification of regenerative roadblocks via repeat deployment of limb regeneration in axolotls. npj Regenerative Medicine, 2, 30 (2017). doi:10.1038/s41536-017-0034…	4	8
GSE92429	2016	A tissue-mapped axolotl de novo transcriptome enables identification of limb regeneration factors	Bryant DM, Johnson K, DiTommaso T, Tickle T et al. A Tissue-Mapped Axolotl De Novo Transcriptome Enables Identification of Limb Regeneration Factors. Cell Rep 2017 Jan 17;18(3):762-776. PMID: 28099853	7	42
GSE74372	2016	Small RNA and mRNA expression profiling during axolotl forelimb regeneration	King BL, Yin VP. A Conserved MicroRNA Regulatory Circuit Is Differentially Controlled during Limb/Appendage Regeneration. PLoS One 2016;11(6):e0157106. PMID: 27355827	4	8
GSE34394	2013	Three Distinct Phases of Regeneration-Specific Gene Expression in the Axolotl Blastema	Stewart R, Rascón CA, Tian S, Nie J et al. Comparative RNA-seq analysis in the unsequenced axolotl: the oncogene burst highlights early gene expression in the blastema. PLoS Comput Biol 2013;9(3):e1002936. PMID: 23505351	12	20
GSE Accession	Platform	Study design	Type of raw data used for analysis	GEO Link	ENA Link
GSE116777	GPL21473 Illumina HiSeq 2000 (Ambystoma mexicanum)	Forelimbs were amputated mid-zeugopod in all animals. 1.0mm samples of heterogeneous tissue from regenerating limb tips were removed and used for RNA extraction. Three replicates samples were collected for each time point, with each replicate formed by pooling tissue from 5 different larvae.	Fastq	https://www.ncbi.nlm.nih.gov/geo/query/acc.cgi?acc=GSE116777	https://www.ebi.ac.uk/ena/data/view/PRJNA480225
GSE103087	GPL22800 Illumina HiSeq 2500 (Ambystoma mexicanum)	There are two conditions, with four biological replicates per condition. Condition 1 samples, "Multi-amp" in the sample names, are derived from axolotl limbs that have undergone six rounds of amputation-regeneration and mRNA was extracted at three days following the last amputation. Condition 2 samples, "Contol" in the sample names, are age- and size-matched sibling animals that have undergone a …	Fastq	https://www.ncbi.nlm.nih.gov/geo/query/acc.cgi?acc=GSE103087	https://www.ebi.ac.uk/ena/data/view/PRJNA400170
GSE92429	GPL22800 Illumina HiSeq 2500 (Ambystoma mexicanum)	Profiled 42 samples across 16 tissues, from distinct locations among intact and regenerating limbs, relevant cell types, and other progenitor-rich samples using RNA-sequencing	Fastq	https://www.ncbi.nlm.nih.gov/geo/query/acc.cgi?acc=GSE92429	https://www.ebi.ac.uk/ena/data/view/PRJNA300706
GSE74372	GPL14997 Illumina Genome Analyzer IIx (Ambystoma mexicanum)	Characterized microRNA expression during Axolotl forelimb regeneration using small RNA sequencing. The same samples were assayed for mRNA expression using mRNA sequencing. Small RNA and mRNA gene expression profiling during 0, 3, 6 and 14 days post amputation.	Fastq	https://www.ncbi.nlm.nih.gov/geo/query/acc.cgi?acc=GSE74372	https://www.ebi.ac.uk/ena/data/view/PRJNA299879
GSE34394	GPL14997 Illumina Genome Analyzer IIx (Ambystoma mexicanum)	performed deep RNA sequencing of the blastema over a time course.Then, compare the expression patterns to those in a mouse digit amputation model to identify genes specific to the regenerative response	Fastq	https://www.ncbi.nlm.nih.gov/geo/query/acc.cgi?acc=GSE34394	https://www.ebi.ac.uk/ena/data/view/PRJNA149573
