## Supplementary material for "Integrative Analysis of Axolotl Gene Expression Data From Regenerative and Wound Healing Limb Tissues": Table S3

### Sheet: Microarray groups
Supplementary Table 3: Detailed information on possible GSM accession, timepoint, amputation/injury site, and replicate number of each sample from Microarray data as repoted in GEO
GSE Study	1. Control: Intact (forelimb or hindlimb)-zero time point
GSE116615	GSM3243805 forelimb 0hpa replicate 1
	GSM3243806 forelimb 0hpa replicate 2
	GSM3243807 forelimb 0hpa replicate 3
GSE67118	GSM1639337 forelimb T0 replicate 1
	GSM1639338 forelimb T0 replicate 2
	GSM1639339 forelimb T0 replicate 3
	GSM1639340 forelimb T0 replicate 4
	GSM1639341 forelimb T0 replicate 5
	GSM1639342 forelimb T0 replicate 6
	GSM1639343 forelimb T0 replicate 7
	GSM1639344 forelimb T0 replicate 8
	GSM1639345 forelimb T0 replicate 9
	GSM1639346 forelimb T0 replicate 10
GSE36451	GSM893962 mat-1_rep1
	GSM893963 mat-2_rep1
	GSM894016 mat-2_rep3
	GSM894015 mat-1_rep3
	GSM893989 mat_rep2
GSE37198	GSM913369 Flank wound at D0, biological rep1
	GSM913370 Flank wound at D0, biological rep2
	GSM913371 Flank wound at D0, biological rep3
	GSM913372 Flank wound at D0, biological rep4
	GSM913373 Innervated limb at D0, biological rep1
	GSM913374 Innervated limb at D0, biological rep2
	GSM913375 Innervated limb at D0, biological rep3
	GSM913376 Innervated limb at D0, biological rep4
GSE Study	2. Wound Healing: injuries or amputations up to 48 hrs
GSE116615	GSM3243808 forelimb 24hpa replicate 1
	GSM3243809 forelimb 24hpa replicate 2
	GSM3243810 forelimb 24hpa replicate 3
GSE67118	GSM1639347 forelimb T0.5 replicate 1
	GSM1639348 forelimb T0.5 replicate 2
	GSM1639349 forelimb T0.5 replicate 3
	GSM1639350 forelimb T0.5 replicate 4
	GSM1639351 forelimb T0.5 replicate 5
	GSM1639352 forelimb T0.5 replicate 6
	GSM1639353 forelimb T0.5 replicate 7
	GSM1639354 forelimb T0.5 replicate 8
	GSM1639355 forelimb T0.5 replicate 9
	GSM1639356 forelimb T0.5 replicate 10
	GSM1639357 forelimb T1 replicate 1
	GSM1639358 forelimb T1 replicate 2
	GSM1639359 forelimb T1 replicate 3
	GSM1639360 forelimb T1 replicate 4
	GSM1639361 forelimb T1 replicate 5
	GSM1639362 forelimb T1 replicate 6
	GSM1639363 forelimb T1 replicate 7
	GSM1639364 forelimb T1 replicate 8
	GSM1639365 forelimb T1 replicate 9
	GSM1639366 forelimb T1 replicate 10
	GSM1639367 forelimb T1.5 replicate 1
	GSM1639368 forelimb T1.5 replicate 2
	GSM1639369 forelimb T1.5 replicate 3
	GSM1639370 forelimb T1.5 replicate 4
	GSM1639371 forelimb T1.5 replicate 5
	GSM1639372 forelimb T1.5 replicate 6
	GSM1639373 forelimb T1.5 replicate 7
	GSM1639374 forelimb T1.5 replicate 8
	GSM1639375 forelimb T1.5 replicate 9
	GSM1639376 forelimb T1.5 replicate 10
	GSM1639377 forelimb T2 replicate 1
	GSM1639378 forelimb T2 replicate 2
	GSM1639379 forelimb T2 replicate 3
	GSM1639380 forelimb T2 replicate 4
	GSM1639381 forelimb T2 replicate 5
	GSM1639382 forelimb T2 replicate 6
	GSM1639383 forelimb T2 replicate 7
	GSM1639384 forelimb T2 replicate 8
	GSM1639385 forelimb T2 replicate 9
	GSM1639386 forelimb T2 replicate 10
GSE36451	GSM893964 3h_amp_rep1
	GSM893965 6h_amp_rep1
	GSM893966 9h_amp_rep1
	GSM893967 12h_amp_rep1
	GSM893968 24h_amp_rep1
	GSM893969 36h_amp_rep1
	GSM893970 52h_amp_rep1 GSM893990 3h_amp_rep2
	GSM893990 3h_amp_rep2
	GSM893991 6h_amp_rep2
	GSM893992 9h_amp_rep2
	GSM893993 12h_amp_rep2
	GSM893994 24h_amp_rep2
	GSM893995 36h_amp_rep2
	GSM893996 52h_amp_rep2
	GSM894017 3h_amp_rep3
	GSM894018 6h_amp_rep3
	GSM894019 9h_amp_rep3
	GSM894020 12h_amp_rep3
	GSM894021 24h_amp_rep3
	GSM894022 36h_amp_rep3
	GSM894023 52h_amp_rep3
	GSM893976 3h_lwp_rep1
	GSM893977 6h_lwp_rep1
	GSM893978 9h_lwp_rep1
	GSM893979 12h_lwp_rep1
	GSM893980 24h_lwp_rep1
	GSM893981 36h_lwp_rep1
	GSM893982 52h_lwp_rep1
	GSM894002 3h_lwp_rep2
	GSM894003 6h_lwp_rep2
	GSM894004 9h_lwp_rep2
	GSM894005 12h_lwp_rep2
	GSM894006 24h_lwp_rep2
	GSM894007 36h_lwp_rep2
	GSM894008 52h_lwp_rep2
	GSM894029 3h_lwp_rep3
	GSM894030 6h_lwp_rep3
	GSM894031 9h_lwp_rep3
	GSM894032 12h_lwp_rep3
	GSM894033 24h_lwp_rep3
	GSM894034 36h_lwp_rep3
	GSM894035 52h_lwp_rep3
GSE37198	GSM913381 Innervated limb at D1, biological rep1
	GSM913382 Innervated limb at D1, biological rep2
	GSM913383 Innervated limb at D1, biological rep3
	GSM913384 Innervated limb at D1, biological rep4
	GSM913385 Flank wound at D1, biological rep1
	GSM913386 Flank wound at D1, biological rep2
	GSM913387 Flank wound at D1, biological rep3
	GSM913388 Flank wound at D1, biological rep4
GSE Study	3. Regeneration: amputations later than 48 hrs
GSE67118	GSM1639387 forelimb T3 replicate 1
	GSM1639388 forelimb T3 replicate 2
	GSM1639389 forelimb T3 replicate 3
	GSM1639390 forelimb T3 replicate 4
	GSM1639391 forelimb T3 replicate 5
	GSM1639392 forelimb T3 replicate 6
	GSM1639393 forelimb T3 replicate 7
	GSM1639394 forelimb T3 replicate 8
	GSM1639395 forelimb T3 replicate 9
	GSM1639396 forelimb T3 replicate 10
	GSM1639397 forelimb T4 replicate 1
	GSM1639398 forelimb T4 replicate 2
	GSM1639399 forelimb T4 replicate 3
	GSM1639400 forelimb T4 replicate 4
	GSM1639401 forelimb T4 replicate 5
	GSM1639402 forelimb T4 replicate 6
	GSM1639403 forelimb T4 replicate 7
	GSM1639404 froelimb T4 replicate 8
	GSM1639405 forelimb T4 replicate 9
	GSM1639406 forelimb T4 replicate 10
	GSM1639407 forelimb T5 replicate 1
	GSM1639408 forelimb T5 replicate 2
	GSM1639409 forelimb T5 replicate 3
	GSM1639410 forelimb T5 replicate 4
	GSM1639411 forelimb T5 replicate 5
	GSM1639412 forelimb T5 replicate 6
	GSM1639413 forelimb T5 replicate 7
	GSM1639414 forelimb T5 replicate 8
	GSM1639415 forelimb T5 replicate 9
	GSM1639416 forelimb T5 replicate 10
	GSM1639417 forelimb T7 replicate 1
	GSM1639418 forelimb T7 replicate 2
	GSM1639419 forelimb T7 replicate 3
	GSM1639420 forelimb T7 replicate 4
	GSM1639421 forelimb T7 replicate 5
	GSM1639422 forelimb T7 replicate 6
	GSM1639423 forelimb T7 replicate 7
	GSM1639424 forelimb T7 replicate 8
	GSM1639425 forelimb T7 replicate 9
	GSM1639426 forelimb T7 replicate 10
	GSM1639427 forelimb T9 replicate 1
	GSM1639428 forelimb T9 replicate 2
	GSM1639429 forelimb T9 replicate 3
	GSM1639430 forelimb T9 replicate 4
	GSM1639431 forelimb T9 replicate 5
	GSM1639432 forelimb T9 replicate 6
	GSM1639433 forelimb T9 replicate 7
	GSM1639434 forelimb T9 replicate 8
	GSM1639435 forelimb T9 replicate 9
	GSM1639436 forelimb T9 replicate 10
	GSM1639437 forelimb T10 replicate 1
	GSM1639438 forelimb T10 replicate 2
	GSM1639439 forelimb T10 replicate 3
	GSM1639440 forelimb T10 replicate 4
	GSM1639441 forelimb T10 replicate 5
	GSM1639442 forelimb T10 replicate 6
	GSM1639443 forelimb T10 replicate 7
	GSM1639444 forelimb T10 replicate 8
	GSM1639445 forelimb T10 replicate 9
	GSM1639446 forelimb T10 replicate 10
	GSM1639447 forelimb T12 replicate 1
	GSM1639448 forelimb T12 replicate 2
	GSM1639449 forelimb T12 replicate 3
	GSM1639450 forelimb T12 replicate 4
	GSM1639451 forelimb T12 replicate 5
	GSM1639452 forelimb T12 replicate 6
	GSM1639453 forelimb T12 replicate 7
	GSM1639454 forelimb T12 replicate 8
	GSM1639455 forelimb T12 replicate 9
	GSM1639456 forelimb T12 replicate 10
	GSM1639457 forelimb T14 replicate 1
	GSM1639458 forelimb T14 replicate 2
	GSM1639459 forelimb T14 replicate 3
	GSM1639460 forelimb T14 replicate 4
	GSM1639461 forelimb T14 replicate 5
	GSM1639462 forelimb T14 replicate 6
	GSM1639463 forelimb T14 replicate 7
	GSM1639464 forelimb T14 replicate 8
	GSM1639465 forelimb T14 replicate 9
	GSM1639466 forelimb T14 replicate 10
	GSM1639467 forelimb T16 replicate 1
	GSM1639468 forelimb T16 replicate 2
	GSM1639469 forelimb T16 replicate 3
	GSM1639470 forelimb T16 replicate 4
	GSM1639471 forelimb T16 replicate 5
	GSM1639472 forelimb T16 replicate 6
	GSM1639473 forelimb T16 replicate 7
	GSM1639474 forelimb T16 replicate 8
	GSM1639475 forelimb T16 replicate 9
	GSM1639476 forelimb T18 replicate 1
	GSM1639477 forelimb T18 replicate 2
	GSM1639478 forelimb T18 replicate 3
	GSM1639479 forelimb T18 replicate 4
	GSM1639480 forelimb T18 replicate 5
	GSM1639481 forelimb T18 replicate 6
	GSM1639482 forelimb T18 replicate 7
	GSM1639483 forelimb T18 replicate 8
	GSM1639484 forelimb T18 replicate 9
	GSM1639485 forelimb T18 replicate 10
	GSM1639486 forelimb T20 replicate 1
	GSM1639487 forelimb T20 replicate 2
	GSM1639488 forelimb T20 replicate 3
	GSM1639489 forelimb T20 replicate 4
	GSM1639490 forelimb T20 replicate 5
	GSM1639491 forelimb T20 replicate 6
	GSM1639492 forelimb T20 replicate 7
	GSM1639493 forelimb T20 replicate 8
	GSM1639494 forelimb T20 replciate 9
	GSM1639495 forelimb T20 replicate 10
	GSM1639496 forelimb T22 replicate 1
	GSM1639497 forelimb T22 replicate 2
	GSM1639498 forelimb T22 replicate 3
	GSM1639499 forelimb T22 replicate 4
	GSM1639500 forelimb T22 replicate 5
	GSM1639501 forelimb T22 replicate 6
	GSM1639502 forelimb T22 replicate 7
	GSM1639503 forelimb T22 replicate 8
	GSM1639504 forelimb T22 replicate 9
	GSM1639505 forelimb T22 replicate 10
	GSM1639506 forelimb T24 replicate 1
	GSM1639507 forelimb T24 replicate 2
	GSM1639508 forelimb T24 replicate 3
	GSM1639509 forelimb T24 replicate 4
	GSM1639510 forelimb T24 replicate 5
	GSM1639511 forelimb T24 replicate 6
	GSM1639512 forelimb T24 replicate 7
	GSM1639513 forelimb T24 replicate 8
	GSM1639514 forelimb T24 replicate 9
	GSM1639515 forelimb T24 replicate 10
	GSM1639516 forelimb T26 replicate 1
	GSM1639517 forelimb T26 replicate 2
	GSM1639518 forelimb T26 replicate 3
	GSM1639519 forelimb T26 replicate 4
	GSM1639520 forelimb T26 replicate 5
	GSM1639521 forelimb T26 replicate 6
	GSM1639522 forelimb T26 replicate 7
	GSM1639523 forelimb T26 replicate 8
	GSM1639524 forelimb T26 replicate 9
	GSM1639525 forelimb T26 replicate 10
	GSM1639526 forelimb T28 replicate 1
	GSM1639527 forelimb T28 replicate 2
	GSM1639528 forelimb T28 replicate 3
	GSM1639529 forelimb T28 replicate 4
	GSM1639530 forelimb T28 replicate 5
	GSM1639531 forelimb T28 replicate 6
	GSM1639532 forelimb T28 replicate 7
	GSM1639533 forelimb T28 replicate 8
	GSM1639534 forelimb T28 replicate 9
GSE36451	GSM893971 72h_amp_rep1
	GSM893972 120h_amp_rep1
	GSM893973 168h_amp_rep1
	GSM893974 288h_amp_rep1
	GSM893975 528h_amp_rep1
	GSM893997 72h_amp_rep2
	GSM893998 120h_amp_rep2
	GSM893999 168h_amp_rep2
	GSM894000 288h_amp_rep2
	GSM894001 528h_amp_rep2
	GSM894024 72h_amp_rep3
	GSM894025 120h_amp_rep3
	GSM894026 168h_amp_rep3
	GSM894027 288h_amp_rep3
	GSM894028 528h_amp_rep3
	GSM893983 72h_lwp_rep1
	GSM893984 120h_lwp_rep1
	GSM893985 168h_lwp_rep1
	GSM893986 288h_lwp_rep1
	GSM893987 528h_lwp_rep1
	GSM894009 72h_lwp_rep2
	GSM894010 120h_lwp_rep2
	GSM894011 168h_lwp_rep2
	GSM894012 288h_lwp_rep2
	GSM894013 528h_lwp_rep2
	GSM894036 72h_lwp_rep3
	GSM894037 120h_lwp_rep3
	GSM894038 168h_lwp_rep3
	GSM894039 288h_lwp_rep3
	GSM894040 528h_lwp_rep3
GSE37198	GSM913393 Innervated limb at D3, biological rep1
	GSM913394 Innervated limb at D3, biological rep2
	GSM913395 Innervated limb at D3, biological rep3
	GSM913396 Innervated limb at D3, biological rep4
	GSM913405 Innervated limb at D7, biological rep1
	GSM913406 Innervated limb at D7, biological rep2
	GSM913407 Innervated limb at D7, biological rep3
	GSM913408 Innervated limb at D7, biological rep4
	GSM913397 Flank wound at D3, biological rep1
	GSM913398 Flank wound at D3, biological rep2
	GSM913399 Flank wound at D3, biological rep3
	GSM913400 Flank wound at D3, biological rep4
	GSM913409 Flank wound at D7, biological rep1
	GSM913410 Flank wound at D7, biological rep2
	GSM913411 Flank wound at D7, biological rep3
	GSM913412 Flank wound at D7, biological rep4
