## Supplementary material for "Integrative Analysis of Axolotl Gene Expression Data From Regenerative and Wound Healing Limb Tissues": Table S4

### Sheet: RNA-Seq groups
Supplementary Table 4: Detailed information on possible GSM accession, timepoint, amputation/injury site, and replicate number of each sample from RNA-Seq data as reported in GEO
GSE Study	1. Control: Intact (forelimb or hindlimb)-zero time point
GSE116777	GSM3261803 SRV-0041 0hpa
	GSM3261804 SRV-0042 0hpa
GSE34394	GSM848198 Axolotl limb blastemal 0hr
GSE74372	GSM1919057 0dpa mRNA
GSE92429	GSM2429608 upperarm_10329_GTGAAA
	GSM2429609 upperarm_10326_ATGTCA
	GSM2429610 upperarm_10322_CAGATC
GSE Study	2. Wound Healing: injuries or amputations up to 48 hrs
GSE116777	GSM3261812 SRV-0044 24hpa
	GSM3261813 SRV-0045 24hpa
	GSM3261814 SRV-0046 24hpa
GSE34394	GSM848199 Axolotl limb blastemal 3hr
	GSM848200 Axolotl limb blastemal 6hr
	GSM848201 Axolotl limb blastemal 12hr
	GSM848202 Axolotl limb blastemal 1d
GSE Study	3. Regeneration: amputations later than 48 hrs
GSE34394	GSM848203 Axolotl limb blastemal 3d
	GSM848204 Axolotl limb blastemal 5d
	GSM848205 Axolotl limb blastemal 7d
	GSM848206 Axolotl limb blastemal 10d
	GSM848207 Axolotl limb blastemal 14d
	GSM848208 Axolotl limb blastemal 21d
	GSM848209 Axolotl limb blastemal 28d
GSE74372	GSM1919058 3dpa mRNA
	GSM1919059 6dpa mRNA
	GSM1919060 14dpa mRNA
GSE92429	GSM2429615 proximal_TGACCA_L008
	GSM2429616 proximal_CAGATC_L006
	GSM2429628 distal_GCCAAT_L006
	GSM2429629 distal_CGATGT_L008
GSE103087	GSM2753452 LIB014416_TRA00035334
	GSM2753453 LIB014416_TRA00035335
	GSM2753454 LIB014416_TRA00035336
	GSM2753455 LIB014416_TRA00035337
