## Supplementary material for "Integrative Analysis of Axolotl Gene Expression Data From Regenerative and Wound Healing Limb Tissues": Table S5

### Sheet: Sayfa1
MMP13 forward	5'-TGGAAGAAGACTGCGTTGA-3'
MMP13 reverse	5'-ACACTTTGAAGGCCCTTTG-3'
KER17 forward	5'-CCAAGTGTTTTGCCCAGAAT-3'
KER17 reverse	5'-GCCTGGAATCCAAGTCACAT-3'
FXIII forward	5'-GGCCTCACTTCATTTCTTCG-3'
FXIII reverse	5'-AGGCTTGGTGAACTCCACAC-3'
TGFB1 forward	5'-GGGGAACGGGTTCATATCAT-3'
TGFB1 reverse	5'-TCTCTGAATGAACTGGGATGG-3'
MAPK6 forward	5'-CAGTGGTGATGAGAGCTTCC-3'
MAPK6 reverse	5'-AAACGTGTCCAAGTAACTGGTG-3'
EF1A FORWARD	5'-CGCGAGTTCTAATAGGTTCTGATATT-3'
EF1A REVERSE	5'-ATGCAATTACTTTAGCGAGTACCAC-3'
