## Supplementary material for "Integrative Analysis of Axolotl Gene Expression Data From Regenerative and Wound Healing Limb Tissues": Table S6

### Sheet: Sheet1
Supplementary Table 6: List of the top DE genes commonly identified by Microarray and RNA-seq technologies for all three comparisons
Wound-Healing vs. Control
Symbol	logFC_Microarray	logFC_RNAseq
MMP1	2.33436	6.33801
MMP3	2.61378	6.32673
MMP13	2.50594	6.14232
SERPINE1	2.33448	5.49998
DUSP5	1.90073	5.46183
SLC2A1	2.58396	5.37664
PTGS2	1.34911	5.0816
DUSP1	1.38463	4.59284
TCN1	2.6702	4.5865
MMP19	1.84254	4.43805
CYR61	1.52468	4.32312
TFPI2	2.57793	4.21364
JUNB	2.22176	4.18203
HMOX1	2.20457	4.07821
GADD45B	2.29296	3.96701
MPO	1.53923	3.75499
EGR1	1.18362	3.74166
PLBD1	1.84952	3.69051
TIMP1	2.6516	3.64041
TUBB6	2.146	3.51922
ARG1	2.29411	3.30321
DGAT2	1.61293	3.25206
ANTXR2	1.84498	3.22392
SCG2	2.30907	3.21833
MMP2	1.16659	3.15731
DDIT4	1.68907	3.14826
THBS1	2.74157	3.11932
FGL2	1.60304	3.10966
ODC1	2.37167	3.05981
TNC	1.92843	3.03826
TGM1	2.21143	3.00191
SPSB4	1.64323	2.98718
CXCR4	1.34582	2.84476
SOCS1	1.97927	2.75744
CHIT1	1.50989	2.73595
SGK1	1.6381	2.65766
ARL4D	2.28216	2.60778
UGDH	2.5342	2.58182
GADD45G	1.68483	2.56196
GLUL	2.61046	2.53011
PHLDA2	1.70712	2.48384
OBFC2A	2.40314	2.33076
DLGAP4	2.5941	2.25775
CYBB	2.00756	2.22546
SMAD7	1.02929	2.19613
ZFAND5	2.1537	2.18321
RHOB	1.00919	2.16098
PPP1R14B	2.61095	2.15468
ARHGEF2	1.96196	2.137
G0S2	1.41787	2.11915
MAT2A	1.19425	2.10928
UGCG	1.87483	2.03669
SQSTM1	1.27767	2.00144
MAPK6	2.591	1.91505
LARP6	1.60887	1.84956
FAM110B	2.3605	1.79436
LGALS9	1.71763	1.77696
BMP2	1.54847	1.70382
SLC16A1	1.52024	1.69921
KIAA1737	1.74148	1.68563
SNX18	1.98103	1.63833
ZNRF1	2.01215	1.63312
ZYX	2.49217	1.59763
SEMA3F	1.07947	1.54473
SLC30A1	2.26848	1.44612
RND3	1.43108	1.40661
FAM108A1	1.11592	1.3915
BCL2L1	2.11285	1.38856
ZC3H11A	2.66259	1.35568
MXI1	1.35017	1.34624
TMEM63B	1.45364	1.32355
SLC20A1	1.03537	1.31407
CDKN1C	1.0544	1.30842
BASP1	1.1782	1.29737
KEAP1	1.33336	1.29554
ERO1L	2.47319	1.27494
CCNL1	1.14195	1.26575
CHD7	1.57559	1.25659
UBE2J1	1.53528	1.21963
ACCS	-1.04473	1.21669
LMNB1	1.48827	1.21073
PELI1	1.6551	1.20295
SKI	1.28295	1.0932
ACTB	1.94173	1.07618
YWHAZ	1.98723	1.07111
TOP1	1.73725	1.04112
RRAS2	1.70847	1.01761
RMI1	-1.26242	-1.02961
CENPO	-1.04261	-1.10246
SLC25A12	-1.12731	-1.31079
ZNF367	-1.01794	-1.41125
Regenerative vs. Control
Symbol	logFC_Microarray	logFC_RNAseq
KAZALD1	1.60585	7.60639
MMP13	1.28752	4.68478
TNC	2.769	4.50705
KRT17	3.05966	4.43334
PLBD1	1.33531	3.405
TGFBI	1.65973	3.25098
PAMR1	1.62925	3.17085
F13A1	1.21203	2.78545
HIST3H2BB	1.22654	2.75273
LAMA1	1.30431	2.67002
CRABP2	1.92235	2.51991
SPSB4	1.25539	2.37866
MSI1	1.49325	2.34982
HAS2	1.08688	2.32776
MMP2	1.05903	2.24613
MAPK6	2.50893	2.21656
CXCR4	1.06722	2.21225
HMOX1	1.43503	2.14011
RCC1	1.30526	2.11432
MDK	1.08482	2.11087
TMEM35	1.22727	2.09385
CCNJ	1.61361	2.02496
THBS1	1.81512	2.00031
CALD1	1.75561	1.9862
B9D1	1.50509	1.94753
FAT1	1.0668	1.8772
ENTPD1	1.77511	1.84689
FN1	1.55318	1.83596
SMAD7	1.19432	1.82561
NEK2	1.02745	1.8133
KPNA2	1.42708	1.81304
MYO10	2.05678	1.79004
OBFC2A	1.71516	1.77673
COL12A1	1.07403	1.76323
KIF11	1.05011	1.75119
AURKA	1.07234	1.74239
ID3	1.69773	1.70327
FAM54A	1.25763	1.6878
SAFB	1.34674	1.67087
MBD3	1.32862	1.65552
PLK1	1.29363	1.64084
TFPI	1.17	1.63365
JUNB	1.54664	1.61212
APEX1	1.513	1.59248
BASP1	1.4074	1.5743
MTBP	1.34123	1.55845
RRM2	1.04793	1.55717
FEN1	1.26059	1.54865
CCDC112	1.4889	1.54722
HCFC1	1.09142	1.5435
KIF23	1.09676	1.53579
ETF1	1.9078	1.52332
TRIP13	1.32929	1.51931
RBMXL1	1.83538	1.51137
LOXL2	1.68322	1.51115
FUS	1.62737	1.5064
RPS6KB1	1.99892	1.48275
ANP32E	1.01321	1.4823
PPRC1	1.5532	1.4728
PCDHGC3	1.19453	1.47267
RRM1	1.18662	1.46683
KIF22	1.0528	1.46344
ANTXR2	1.15769	1.45595
CYBB	1.51351	1.44099
SLTM	1.83991	1.42361
DCTPP1	1.30169	1.40918
SLC37A2	1.27432	1.4076
CTHRC1	1.70728	1.40656
STMN1	1.04485	1.3986
TOP2B	1.31583	1.39844
MAD2L1	1.01168	1.39481
CSE1L	1.19961	1.39137
CNN2	1.45827	1.37994
BRD3	1.51953	1.37257
NOLC1	1.52931	1.36765
RHEBL1	1.21639	1.36076
PTBP1	1.31529	1.35917
TCF7L1	1.04557	1.35898
SULF1	1.66346	1.34756
POLR1C	1.13331	1.31037
TMPO	1.71114	1.28786
CLK3	1.7029	1.28495
IFNAR1	1.21878	1.2791
TUBB6	1.27434	1.27896
LGALS9	1.51727	1.27866
METTL9	1.64659	1.27607
MPHOSPH10	1.18834	1.27542
HSPD1	1.17058	1.26764
CTPS	1.27595	1.26666
RRP9	1.17171	1.26402
RBM14	2.18206	1.2613
VKORC1L1	1.26538	1.26103
IQCB1	1.09067	1.25819
CBX3	2.00282	1.24913
AURKB	1.07347	1.24903
HELLS	1.00602	1.24866
NASP	1.21143	1.24335
DLGAP4	1.97032	1.24235
HNRNPM	2.12952	1.23992
RANBP1	2.05332	1.23306
TNFAIP1	1.47468	1.23086
TOP1	2.05554	1.22352
CDC20	1.22215	1.21794
SNRPA1	2.01459	1.20747
SNRPA	2.07227	1.20667
PLOD1	1.13689	1.20537
ABCF3	1.41006	1.20451
OSGIN2	1.67952	1.20153
TRA2B	1.86314	1.20125
DOCK7	1.17159	1.19993
BMP2	1.25438	1.19435
ODC1	1.42994	1.18871
MOSPD1	1.16135	1.18839
BAZ1B	1.06757	1.18747
RBM45	1.56196	1.18581
GART	1.51227	1.17715
HAUS1	1.06185	1.17381
RBMX	1.65265	1.16925
BICD2	1.1355	1.16832
ITGB1	1.12035	1.16762
HMGB2	1.5748	1.16439
MRTO4	1.71349	1.16213
PRC1	1.05324	1.16045
PWP2	1.27676	1.15994
ZRANB2	1.06286	1.15789
NIPBL	1.4294	1.15007
CHD7	1.25015	1.14663
FBL	1.71916	1.14603
EWSR1	1.6747	1.14119
FILIP1L	1.36899	1.13962
CTTNBP2NL	1.09069	1.13801
SFPQ	1.78364	1.13642
MFAP2	1.65145	1.13589
PRPF39	1.59318	1.1339
SNRNP40	1.84554	1.13232
THAP6	1.98488	1.13182
VIM	1.24145	1.13048
CDCA8	1.0074	1.12647
DHX15	1.79899	1.1259
PSPC1	1.98185	1.12394
MAD2L1BP	1.63079	1.11491
FLNA	1.82642	1.11478
TARDBP	2.02833	1.11308
NOL11	1.66214	1.11301
NUP160	1.11265	1.10407
SPATS2L	1.24625	1.10337
CIRH1A	1.37056	1.10166
PTCD3	1.48163	1.10027
NUP85	1.17353	1.09527
GPNMB	1.35591	1.09158
IPO11	1.70351	1.09072
COIL	1.12581	1.08781
ASF1B	1.04502	1.08258
PRR11	1.02004	1.08233
SART3	1.01973	1.08211
TMEM138	1.52461	1.07952
PGGT1B	1.34938	1.07854
ZNF862	1.57554	1.07752
MATR3	1.30347	1.07647
PAG1	1.2365	1.07518
ERO1L	2.24982	1.07154
PBRM1	1.41622	1.07136
JAG1	1.06959	1.06703
CTSC	1.02577	1.0643
METTL2A	1.89811	1.0625
RFC2	1.42153	1.05409
DKC1	1.66604	1.04793
USP1	1.01833	1.04534
CDV3	1.64491	1.03962
CSTF1	1.31635	1.03723
ZC3H11A	1.79164	1.0359
ZNF326	1.86496	1.03523
PRPF3	1.32777	1.03361
RPA2	1.00332	1.03186
TNPO3	1.27815	1.02789
SULT6B1	1.71659	1.02409
CLNS1A	1.46691	1.00984
SMARCC1	1.32277	1.00891
MCM3AP	1.19261	1.00866
UBE2I	1.37094	1.00499
MYEF2	1.68097	1.0038
ECHDC2	-1.29619	-1.00109
ROGDI	-1.10799	-1.01306
SNTA1	-1.84378	-1.01494
AIFM3	-1.3981	-1.01543
HLCS	-1.42344	-1.02697
ANKRD39	-1.42558	-1.0348
DCAF6	-2.2131	-1.03505
ATP5S	-1.83319	-1.05056
SYNJ2BP	-1.9317	-1.05155
PRDX1	1.05534	-1.05174
COX17	-1.7517	-1.05386
HINT2	-1.56959	-1.07828
COX7B	-1.81946	-1.08276
GOT1	-2.20426	-1.11228
PPP1R14A	-2.03714	-1.13129
VDAC1	-2.14096	-1.13383
ATP5G2	-1.69334	-1.1381
PARK7	-2.27986	-1.13814
GJB5	1.11114	-1.14151
ATP5I	-1.84079	-1.14715
TMSB15A	1.5358	-1.15018
GOT2	-1.36174	-1.16897
ACAT1	-1.7526	-1.17304
CECR1	-1.18808	-1.18617
PCGF5	-1.92912	-1.19587
MDH2	-2.33271	-1.20599
ITGB1BP3	-1.56628	-1.20867
ENPP5	-1.78574	-1.22004
ACADL	-1.8033	-1.22177
FKBP11	-1.39497	-1.23498
ACBD7	-1.14008	-1.2481
CD74	-1.40236	-1.25814
ANXA6	-1.53148	-1.26093
HEXB	-1.00083	-1.2806
PNO1	-1.80294	-1.28266
COX7A2L	-2.01561	-1.30136
BNIP3	-1.59571	-1.32801
SPA17	-1.02082	-1.33818
PKIG	-1.52843	-1.34829
RHAG	-1.02531	-1.35724
OAT	-2.499	-1.36163
GABARAPL2	-1.23306	-1.39325
GYG1	-1.87954	-1.41417
GMPR	-2.07524	-1.43804
PGK1	-1.58185	-1.44583
GSTM4	-1.51245	-1.45171
FBLN5	-1.43661	-1.49297
PRR5	-2.11531	-1.49514
PRKAG2	-2.22593	-1.50981
ARHGAP18	-1.39168	-1.50983
EPAS1	-1.20372	-1.51034
COL4A1	-1.48759	-1.51767
SNTB1	-1.44397	-1.5399
COL1A1	-1.3155	-1.55156
FXYD1	-1.38708	-1.57003
IFI44L	-1.3373	-1.59109
MAP1LC3A	-1.04844	-1.6089
HEBP2	-1.16081	-1.60982
PPL	-1.42683	-1.63486
SORBS1	-1.46925	-1.658
PEBP1	-1.74823	-1.66452
COL4A2	-1.57891	-1.68852
GPI	-1.06949	-1.69138
SERPINF1	-1.39728	-1.69616
CCL5	-1.10955	-1.77203
PGM1	-1.75915	-1.78965
PLAC9	-1.23178	-1.79257
ABAT	-1.37291	-1.80072
BIN1	-1.85703	-1.80525
PPARG	-1.3667	-1.82997
CCNG1	-1.81782	-1.85165
UPK3A	-1.48032	-1.85891
TPI1	-1.6943	-1.88838
CLEC3B	-1.5316	-1.89322
GLDC	-1.56425	-1.91245
MYH10	-1.57512	-1.93209
LRRC20	-2.08937	-1.93336
PMP22	-1.2269	-1.97345
GAPDH	-1.23629	-1.97507
GPD1	-1.82107	-1.97523
COL8A1	-1.38204	-1.98478
ASPH	-1.84019	-1.98526
SLC25A12	-2.19802	-2.00774
PABPC4	-1.45916	-2.01186
PIP5K1B	-1.13149	-2.02168
DPT	-1.30812	-2.0226
B2M	-1.10522	-2.04782
MR1	-1.14022	-2.04843
WFDC2	-1.79591	-2.08452
FMO3	-1.45647	-2.22118
TPPP3	-1.00979	-2.22336
CPT1A	-1.35792	-2.23156
GAMT	-1.82605	-2.23163
SATB1	-1.22708	-2.27304
TNNT3	-1.514	-2.33985
PDGFRL	-1.80014	-2.37184
NFKBIE	-1.37282	-2.40259
RBP4	-1.10394	-2.45989
IL20RB	-1.01099	-2.56122
CSPG5	-2.14146	-2.58126
OXCT1	-1.8694	-2.58876
PSMB8	-1.62083	-2.5929
TPM3	-1.47484	-2.61787
CSRP2	-1.2742	-2.62012
ATP1B2	-1.07205	-2.63412
PON2	-1.95471	-2.64523
PYGM	-2.10299	-2.65064
SLC7A11	-1.86818	-2.73048
SLC2A9	-1.35461	-2.7486
LAMB2	-1.91549	-2.85792
CA2	-1.15354	-2.9176
FAM177B	-1.23535	-2.921
MFAP5	-1.54448	-2.96016
FHL1	-1.4567	-3.04185
KRT6A	-1.03735	-3.14055
ACTA2	-1.56259	-3.24185
ALDH1A1	-1.42707	-3.26011
HSPB8	-1.75967	-3.32357
KRT5	1.27684	-3.34827
ITLN1	-1.01227	-3.42146
UNC45B	-2.00176	-3.47391
BHMT	-1.61924	-3.49277
RHCG	-1.11744	-3.49752
ADH4	-1.87912	-3.53328
XDH	-1.00091	-3.64031
CHRDL1	-1.35012	-3.73644
AGMAT	-1.51884	-3.7384
PTPLA	-1.71973	-3.79645
ADSSL1	-1.12474	-3.86662
GATM	-1.65854	-3.88676
TPM1	-1.39843	-4.00724
DES	-1.34268	-4.50926
MYL4	-1.74314	-4.52387
PFKM	-1.68793	-4.55396
CRISPLD2	-1.03426	-4.55708
KBTBD5	-1.21553	-4.56715
SMTNL2	-1.74709	-4.75755
INMT	-1.50619	-4.82416
PRPH	-1.06675	-4.90455
AK1	-1.84444	-5.17674
CRYAB	-1.67874	-5.24055
CACNG1	-1.30492	-5.32387
SMYD1	-1.81433	-5.73189
FAAH	-1.60824	-5.75461
SLC25A4	-1.24752	-5.77807
MYBPC3	-1.58908	-5.89602
MYH1	-1.4986	-6.27912
MYH4	-1.423	-6.51587
TNNI1	-1.49377	-6.52747
MBP	-1.62133	-6.65309
MYH7	-1.29743	-6.67838
MYH2	-1.53496	-6.72777
TNNT1	-1.51062	-6.87542
MYH13	-1.24472	-6.97257
MYL2	-1.36652	-7.10532
KBTBD10	-1.5009	-7.19334
TNNI2	-1.36966	-7.22838
TNNC2	-1.47895	-7.53405
TNNC1	-1.58053	-7.75515
MYL3	-1.49083	-7.78693
ACTA1	-1.25026	-7.87163
MYL1	-1.23546	-7.89911
ACTC1	-1.50959	-7.94579
ACTN3	-1.89407	-8.04362
MYBPC2	-1.54973	-8.19854
ADIPOQ	-1.647	-8.21383
CKM	-1.28848	-8.42075
MYOZ1	-1.7818	-8.63908
MYLPF	-1.22658	-9.33208
PVALB	-1.24605	-9.5783
Regenerative vs. Wound-Healing
Symbol	logFC_Microarray	logFC_RNAseq
LAMA1	1.68158	3.10764
FBLN1	1.09502	2.75374
CCNB1	1.63256	2.57127
CCNB3	1.54628	2.50477
PCDH18	1.05396	2.41059
AURKA	1.56689	2.40472
MSI1	1.22545	2.39089
TGFBI	1.4066	2.34876
MAD2L1	1.6325	2.23154
NEK2	1.24166	2.17461
KIFC1	1.70168	2.1627
CDCA7L	1.0184	2.15776
MCM3	1.26995	2.13973
PLK1	1.49892	2.12232
KIAA0101	1.60416	2.11746
SMC2	1.31762	2.10792
KIF11	1.48881	2.10294
KIF22	1.61929	2.06396
ST8SIA2	1.25155	2.02974
SAFB	1.60598	1.99912
TPX2	1.67117	1.98318
FAM54A	1.34115	1.97507
STMN1	1.76023	1.94354
ZNF367	1.05502	1.93658
CDCA5	1.54808	1.9342
UHRF1	1.34194	1.92365
CRABP2	1.21441	1.913
KIF20A	1.58946	1.90228
BRD3	1.1181	1.89265
RCC1	1.17665	1.87015
CDCA8	1.61612	1.84406
CENPF	1.45062	1.84015
AURKB	1.75149	1.83397
CHEK1	1.11091	1.82252
PRC1	1.38257	1.80783
CCNA2	1.58892	1.79399
MTBP	1.05632	1.78995
HAUS1	1.47587	1.76979
HIST1H2BJ	1.30377	1.76596
FEN1	1.44626	1.75684
KIF23	1.52794	1.71986
RAD51AP1	1.41138	1.71839
MCM2	1.20563	1.7039
PBK	1.25137	1.70142
MCM6	1.30308	1.69417
GINS2	1.51061	1.68725
NASP	1.66945	1.6832
RRM2	1.72167	1.66266
CHAF1A	1.47369	1.64397
USP1	1.40408	1.64261
RNF168	1.37187	1.62862
NUSAP1	1.5546	1.62282
PRR11	1.3481	1.60478
CSE1L	1.49091	1.60068
PDCD11	1.42852	1.59539
NCAPH	1.29435	1.58816
IQCB1	1.22448	1.58355
NCAPD3	1.53556	1.56795
CTHRC1	1.49851	1.55672
APEX1	1.58855	1.5408
TOP2B	1.71895	1.53525
B9D1	1.04256	1.53377
RBM12B	1.04078	1.53125
ZWINT	1.40779	1.52861
NDC80	1.58894	1.52672
ASF1B	1.10193	1.52432
MDN1	1.35919	1.4999
PCNA	1.44953	1.4878
CDC20	1.58899	1.48537
RMI1	1.63374	1.46936
ZNF507	1.27011	1.46119
EZH2	1.21262	1.45629
DYNC1H1	1.79478	1.45571
TRIP13	1.57598	1.4527
POLA2	1.42767	1.44862
EED	1.33595	1.44494
CDC25A	1.23249	1.43535
HMGB3	1.12009	1.43263
TRMT11	1.61058	1.42211
COL12A1	1.23277	1.422
PLOD1	1.2474	1.41717
CCDC112	1.04988	1.41136
LONP1	1.62007	1.4036
PRPF40A	1.36197	1.40258
SLBP	1.66845	1.40116
KIF2C	1.4716	1.38215
MCM7	1.42681	1.37623
MBD3	1.22498	1.37342
SASS6	1.10895	1.3647
NUCKS1	1.08083	1.36165
BCLAF1	1.4701	1.35728
ATAD2	1.47988	1.35684
HIST1H2AG	1.2599	1.32435
BUB1	1.1295	1.30972
PITRM1	1.0901	1.2993
TSN	1.20385	1.29178
NUP43	1.74967	1.2887
BAZ1B	1.46253	1.28764
IARS	1.49351	1.27232
NEIL3	1.29693	1.26942
KPNA2	1.1871	1.26739
CBX3	1.41646	1.25249
RPA2	1.46732	1.25081
ANKRD26	1.15202	1.25017
SKP2	1.4729	1.24781
POLR3C	1.49237	1.23903
CTPS	1.47204	1.23537
NCAPG	1.43519	1.22322
CDC7	1.65969	1.22098
SART3	1.41568	1.21482
NUP133	1.10619	1.21437
ACP6	1.4055	1.21384
PDS5A	1.3964	1.21047
DNAJC9	1.4049	1.20992
BUB1B	1.23153	1.20748
INCENP	1.51605	1.20179
PSMD8	1.22651	1.19363
TRIM28	1.19669	1.18947
SMC4	1.18583	1.17066
HELLS	1.26904	1.15696
RAD9A	1.46057	1.14758
PARP1	1.38992	1.13647
HSPA14	1.55993	1.13224
CHAF1B	1.39505	1.12351
LARP7	1.63096	1.12157
SMAD5	1.70644	1.11947
RRM1	1.72413	1.10887
TMEM138	1.43325	1.10308
MCM4	1.45413	1.10235
MIPEP	1.17805	1.10066
NIPBL	1.43106	1.09956
TMPO	1.19067	1.09733
SLTM	1.41377	1.09404
MTA3	1.51184	1.08926
DIS3	1.57005	1.08855
PSMD10	1.12728	1.08795
APPBP2	1.33353	1.08596
NOL9	1.64872	1.0827
VRK1	1.3453	1.07903
ZBTB8A	1.2399	1.07513
ETV4	1.28516	1.06714
RFC4	1.52015	1.04757
MED4	1.61592	1.04673
ANKRD10	1.61881	1.04022
RFC2	1.62768	1.02919
RAD51	1.36816	1.02894
MCM3AP	1.47745	1.02858
WDR77	1.48862	1.02103
SRRM2	1.1324	1.01949
LRPPRC	1.39821	1.00541
PCGF5	-1.27149	-1.0013
PNO1	-1.00104	-1.01145
UBE2E1	1.15658	-1.01677
TMUB2	-1.19716	-1.01858
RPL14	1.06442	-1.03365
COX7A2L	-1.32687	-1.03895
OAT	-1.18666	-1.05262
PGK1	-1.0112	-1.06571
STX5	-1.61934	-1.07718
XBP1	-1.11582	-1.11795
ITGB1BP3	-1.17804	-1.11953
GPD1	-1.04081	-1.12556
PELI2	-1.56333	-1.12873
PTP4A3	-1.5474	-1.1789
ACADL	-1.15083	-1.19303
FBP1	-1.359	-1.21064
FAM110B	-1.26066	-1.21175
DNAJB5	-1.37946	-1.21378
GAMT	-1.27255	-1.2176
HSD17B8	-1.09823	-1.2185
RND3	-1.05655	-1.22442
RNF14	-1.1629	-1.25624
CITED2	-1.15845	-1.25928
FXYD1	-1.28165	-1.26051
BCL2L1	-1.59218	-1.26257
RCAN1	-1.23329	-1.29072
CD74	-1.078	-1.32345
KEAP1	-1.3963	-1.33076
SEMA3F	-1.18058	-1.35979
PGM1	-1.34347	-1.36405
PRDX6	-1.26192	-1.37985
CDKN1B	-1.14662	-1.3874
SGMS1	-1.25339	-1.40546
EGFR	-1.2336	-1.42269
GYG1	-1.32937	-1.432
RIOK3	-1.0549	-1.43626
ARHGAP18	-1.33123	-1.46516
CCNG1	-1.42737	-1.49583
PNRC1	-1.1134	-1.57844
SERPINF1	-1.37503	-1.63549
SPA17	-1.34683	-1.66877
PABPC4	-1.15085	-1.67295
GSTM4	-1.29735	-1.6791
WSB1	-1.18341	-1.6928
DNAJB1	-1.23173	-1.71072
MFAP5	-1.24757	-1.71441
ZFAND5	-1.24249	-1.72102
PLAC9	-1.2378	-1.72322
UGDH	-1.04721	-1.72601
TPM3	-1.2563	-1.75764
PPL	-1.10431	-1.78276
USP2	-1.42698	-1.78886
OXCT1	-1.22541	-1.80963
FCN1	-1.02483	-1.81353
LAMB2	-1.32391	-1.83555
FHL1	-1.28256	-1.83731
PON2	-1.2467	-1.85381
RHAG	-1.3304	-1.90338
SYT16	-1.52894	-1.95219
HBA2	-1.09499	-2.00066
SGK1	-1.24077	-2.0454
MYC	-1.08766	-2.05924
CSRP2	-1.21256	-2.06832
G0S2	-1.18203	-2.07139
PMP22	-1.23883	-2.09749
SOCS1	-1.07276	-2.1437
PYGM	-1.41168	-2.14974
TNNT3	-1.33753	-2.23101
LARP6	-1.58045	-2.25046
SCG2	-1.23328	-2.27176
MMP19	-1.32448	-2.35203
BHMT	-1.30093	-2.38342
TPPP3	-1.15484	-2.38981
PTPLA	-1.33005	-2.44857
HSPB8	-1.07177	-2.53725
UCMA	-1.07085	-2.55298
SQSTM1	-1.24127	-2.57297
ACTA2	-1.33881	-2.60763
IRF1	-1.18498	-2.61973
GFPT2	-1.012	-2.65063
MYL4	-1.28998	-2.68117
PDLIM7	-1.14068	-2.7099
CYR61	-1.32306	-2.72815
FGL2	-1.46213	-2.73506
ARL4D	-1.08835	-2.75594
TPM1	-1.25137	-2.79648
ALDOA	-1.06648	-2.84895
GADD45B	-1.72507	-2.85429
SMTNL2	-1.41931	-2.8869
AGMAT	-1.17094	-2.98124
ARG1	-1.10612	-3.00748
FGFBP1	-1.18356	-3.06781
TFPI2	-1.13857	-3.29296
HBZ	-1.10982	-3.34159
AQP4	-1.2146	-3.38018
PFKM	-1.41762	-3.53551
DES	-1.28877	-3.57992
DUSP1	-1.19218	-3.69838
MYBPC3	-1.37981	-3.73105
AK1	-1.43747	-3.76228
EGR1	-1.07854	-3.76305
KBTBD5	-1.22993	-3.77758
CRYAB	-1.60489	-3.93391
HBE1	-1.17146	-4.00652
MYH1	-1.24826	-4.01782
FAAH	-1.33017	-4.07696
TNNI1	-1.1544	-4.0853
SLC25A4	-1.09396	-4.09043
TNNT1	-1.22151	-4.10864
PTGS2	-1.00846	-4.14943
MYL2	-1.2473	-4.18367
KBTBD10	-1.28387	-4.41588
TNNI2	-1.26709	-4.47829
MYL1	-1.20866	-4.54384
TNNC2	-1.30065	-4.58312
MYL3	-1.27999	-4.59053
SERPINE1	-1.34578	-4.62905
ACTC1	-1.28691	-4.63295
ACTA1	-1.26185	-4.67203
TNNC1	-1.33456	-4.68684
DUSP5	-1.33846	-4.71381
ADIPOQ	-1.27135	-4.79504
MYH7	-1.23179	-4.91527
MMP3	-1.16114	-5.01675
CKM	-1.1982	-5.02533
MYBPC2	-1.29644	-5.09896
MYOZ1	-1.30321	-5.18996
ACTN3	-1.41866	-5.22672
MBP	-1.53114	-5.26684
PVALB	-1.23283	-5.59931
