## Supplementary material for "Integrative Analysis of Axolotl Gene Expression Data From Regenerative and Wound Healing Limb Tissues": Table S7

### Sheet: Wh_vs_Ctrl Upregulated genes
Supplementary Table 7 : Gene ontology terms enriched by the top 91 DE genes in wound-healing vs. control comparison, commonly identified by the analyses of both technologies
GO terms enriched by the top 86 up-regulated genes
ONTOLOGY	ID	Description	pvalue	p.adjust	geneID	Count
BP	GO:0010942	positive regulation of cell death	3.37665e-08	8.14448e-05	ARHGEF2/BCL2L1/BMP2/CYR61/DDIT4/DUSP1/EGR1/G0S2/GADD45B/GADD45G/HMOX1/LGALS9/MMP3/PTGS2/RHOB/SQSTM1/THBS1/YWHAZ	18
BP	GO:0019221	cytokine-mediated signaling pathway	9.01486e-08	0.000108719	ARG1/BCL2L1/CXCR4/EGR1/HMOX1/JUNB/LMNB1/MMP1/MMP2/MMP3/PELI1/PTGS2/SOCS1/SQSTM1/TIMP1/YWHAZ	16
BP	GO:0032963	collagen metabolic process	6.22469e-07	0.000500465	ARG1/LARP6/MMP1/MMP13/MMP19/MMP2/MMP3	7
BP	GO:0007162	negative regulation of cell adhesion	9.70482e-07	0.000537114	ARG1/BMP2/DUSP1/LGALS9/PELI1/SERPINE1/SMAD7/SOCS1/THBS1/TNC	10
BP	GO:0008284	positive regulation of cell proliferation	1.3461e-06	0.000537114	ARG1/BCL2L1/BMP2/CYR61/EGR1/GLUL/HMOX1/LGALS9/MMP2/ODC1/PELI1/PTGS2/SCG2/TGM1/THBS1/TIMP1/TNC	17
BP	GO:0030334	regulation of cell migration	1.42712e-06	0.000537114	ARHGEF2/BMP2/CYR61/DUSP1/HMOX1/LGALS9/MMP3/PTGS2/RHOB/RND3/RRAS2/SEMA3F/SERPINE1/SGK1/SMAD7/THBS1/TIMP1	17
BP	GO:0001666	response to hypoxia	1.66794e-06	0.000537114	BMP2/CXCR4/CYBB/DDIT4/EGR1/HMOX1/MMP2/MMP3/PTGS2/SLC2A1/THBS1	11
BP	GO:0001944	vasculature development	3.69431e-06	0.000742556	CHD7/CYBB/CYR61/EGR1/HMOX1/JUNB/MMP19/MMP2/PTGS2/RHOB/SCG2/SERPINE1/SMAD7/THBS1/ZFAND5	15
BP	GO:0022617	extracellular matrix disassembly	4.54099e-06	0.000782348	MMP1/MMP13/MMP19/MMP2/MMP3/TIMP1	6
BP	GO:0001817	regulation of cytokine production	7.77423e-06	0.00114584	ARG1/ARHGEF2/CYBB/EGR1/HMOX1/LGALS9/PELI1/PTGS2/SERPINE1/SMAD7/SOCS1/THBS1/UBE2J1	13
BP	GO:0035239	tube morphogenesis	8.07599e-06	0.00114584	BMP2/CHD7/CYBB/CYR61/HMOX1/JUNB/MMP19/MMP2/PTGS2/RHOB/SCG2/SERPINE1/SKI/SMAD7/THBS1/TNC	16
BP	GO:0038066	p38MAPK cascade	1.25658e-05	0.00151544	BMP2/DUSP1/GADD45B/GADD45G/LGALS9	5
BP	GO:0001101	response to acid chemical	1.56529e-05	0.00165388	ARG1/BCL2L1/CYBB/DGAT2/DUSP1/EGR1/MMP2/PTGS2/SOCS1/TNC	10
BP	GO:0002704	negative regulation of leukocyte mediated immunity	1.57708e-05	0.00165388	ARG1/HMOX1/LGALS9/SMAD7	4
BP	GO:0040017	positive regulation of locomotion	1.78376e-05	0.00179268	ARHGEF2/BMP2/CYR61/HMOX1/LGALS9/PTGS2/RHOB/RRAS2/SCG2/SEMA3F/SERPINE1/THBS1	12
BP	GO:0009636	response to toxic substance	2.25372e-05	0.00217439	ACTB/ARG1/BCL2L1/CYBB/DUSP1/EGR1/HMOX1/MPO/PTGS2/RHOB/SLC30A1/TNC	12
BP	GO:0001816	cytokine production	2.3604e-05	0.00218973	ARG1/ARHGEF2/CYBB/EGR1/HMOX1/LGALS9/PELI1/PTGS2/SERPINE1/SMAD7/SOCS1/THBS1/UBE2J1	13
BP	GO:0007565	female pregnancy	2.66059e-05	0.00237679	ARG1/JUNB/LGALS9/MMP2/PTGS2/SLC2A1/TIMP1	7
BP	GO:0051707	response to other organism	3.16243e-05	0.00252617	ARG1/BCL2L1/BMP2/CHD7/CHIT1/CXCR4/DDIT4/JUNB/LGALS9/MPO/ODC1/PELI1/PTGS2/SERPINE1	14
BP	GO:0043207	response to external biotic stimulus	3.24674e-05	0.00252617	ARG1/BCL2L1/BMP2/CHD7/CHIT1/CXCR4/DDIT4/JUNB/LGALS9/MPO/ODC1/PELI1/PTGS2/SERPINE1	14
BP	GO:2001237	negative regulation of extrinsic apoptotic signaling pathway	3.63425e-05	0.00265379	ARHGEF2/BCL2L1/HMOX1/SCG2/SERPINE1/THBS1	6
BP	GO:0042035	regulation of cytokine biosynthetic process	3.74083e-05	0.00265379	CYBB/EGR1/HMOX1/THBS1/UBE2J1	5
BP	GO:1902041	regulation of extrinsic apoptotic signaling pathway via death domain receptors	3.74083e-05	0.00265379	ARHGEF2/BCL2L1/HMOX1/SERPINE1/THBS1	5
BP	GO:0035690	cellular response to drug	4.17771e-05	0.00281946	ACTB/ARG1/ARHGEF2/CYBB/DDIT4/EGR1/HMOX1/MMP3/PTGS2/RHOB	10
BP	GO:0006954	inflammatory response	5.07741e-05	0.00310109	BMP2/CXCR4/CYBB/HMOX1/LGALS9/MMP3/PTGS2/SCG2/SERPINE1/THBS1/TIMP1/ZYX	12
BP	GO:0002695	negative regulation of leukocyte activation	5.92755e-05	0.00340411	ARG1/HMOX1/LGALS9/PELI1/SMAD7/SOCS1	6
BP	GO:0042089	cytokine biosynthetic process	6.59546e-05	0.00357144	CYBB/EGR1/HMOX1/THBS1/UBE2J1	5
BP	GO:0042107	cytokine metabolic process	6.59546e-05	0.00357144	CYBB/EGR1/HMOX1/THBS1/UBE2J1	5
BP	GO:0050900	leukocyte migration	6.8112e-05	0.00357144	CXCR4/DUSP1/HMOX1/LGALS9/MMP1/SCG2/SERPINE1/SLC16A1/THBS1	9
BP	GO:0050868	negative regulation of T cell activation	7.32657e-05	0.00368423	ARG1/LGALS9/PELI1/SMAD7/SOCS1	5
BP	GO:0050920	regulation of chemotaxis	7.33179e-05	0.00368423	CXCR4/DUSP1/LGALS9/SCG2/SEMA3F/SERPINE1/THBS1	7
BP	GO:0044706	multi-multicellular organism process	7.76654e-05	0.00382304	ARG1/JUNB/LGALS9/MMP2/PTGS2/SLC2A1/TIMP1	7
BP	GO:0097237	cellular response to toxic substance	8.10402e-05	0.00390938	ACTB/ARG1/CYBB/EGR1/HMOX1/MPO/PTGS2/RHOB	8
BP	GO:0071229	cellular response to acid chemical	9.19889e-05	0.00426687	BCL2L1/CYBB/DGAT2/EGR1/MMP2/SOCS1/TNC	7
BP	GO:1901654	response to ketone	9.19889e-05	0.00426687	ARG1/BCL2L1/CYBB/DDIT4/DUSP1/THBS1/TNC	7
BP	GO:0001701	in utero embryonic development	0.000169265	0.00605743	BCL2L1/BMP2/CDKN1C/CHD7/CYR61/JUNB/KEAP1/SLC30A1/ZFAND5	9
BP	GO:1904019	epithelial cell apoptotic process	0.000170773	0.00605743	BCL2L1/HMOX1/SCG2/SERPINE1/THBS1	5
BP	GO:0008285	negative regulation of cell proliferation	0.000353712	0.0107976	ARG1/BMP2/CDKN1C/DUSP1/HMOX1/LGALS9/MXI1/PELI1/PTGS2/SCG2/SKI/THBS1	12
BP	GO:0010035	response to inorganic substance	0.000375272	0.0107976	ARG1/CYBB/DUSP1/HMOX1/JUNB/MMP3/MPO/PTGS2/RHOB/SLC30A1/THBS1	11
BP	GO:0060324	face development	0.000379325	0.0107976	CHD7/MMP2/SKI/ZFAND5	4
BP	GO:0010565	regulation of cellular ketone metabolic process	0.000456741	0.0125189	BMP2/DGAT2/EGR1/ODC1/PTGS2	5
BP	GO:0040013	negative regulation of locomotion	0.000469105	0.0127133	DUSP1/HMOX1/RHOB/SEMA3F/SERPINE1/SMAD7/THBS1/TIMP1	8
BP	GO:0007178	transmembrane receptor protein serine/threonine kinase signaling pathway	0.000485381	0.01282	BMP2/CDKN1C/CYR61/EGR1/SKI/SMAD7/THBS1/ZYX	8
BP	GO:1904035	regulation of epithelial cell apoptotic process	0.000513781	0.0131834	HMOX1/SCG2/SERPINE1/THBS1	4
BP	GO:0001934	positive regulation of protein phosphorylation	0.000552823	0.0138897	ARHGEF2/BMP2/CXCR4/CYR61/DUSP5/EGR1/GADD45B/GADD45G/LGALS9/PTGS2/SOCS1/SQSTM1/THBS1	13
BP	GO:0033687	osteoblast proliferation	0.000697517	0.016177	BMP2/CYR61/JUNB	3
BP	GO:0043200	response to amino acid	0.000713301	0.0163147	ARG1/BCL2L1/CYBB/MMP2/SOCS1	5
BP	GO:0043086	negative regulation of catalytic activity	0.00071698	0.0163147	CDKN1C/DUSP1/DUSP5/GADD45B/PPP1R14B/PTGS2/SERPINE1/SMAD7/SOCS1/TFPI2/THBS1/TIMP1	12
BP	GO:0030509	BMP signaling pathway	0.000803237	0.017939	BMP2/CYR61/EGR1/SKI/SMAD7	5
BP	GO:0071230	cellular response to amino acid stimulus	0.000879011	0.0192743	BCL2L1/CYBB/MMP2/SOCS1	4
BP	GO:0032101	regulation of response to external stimulus	0.000895966	0.0192995	ARG1/CXCR4/DUSP1/LGALS9/MMP3/PTGS2/SCG2/SEMA3F/SERPINE1/THBS1/ZYX	11
BP	GO:0001935	endothelial cell proliferation	0.000901387	0.0192995	ARG1/BMP2/HMOX1/SCG2/THBS1	5
BP	GO:0072593	reactive oxygen species metabolic process	0.00098332	0.0204463	CYBB/CYR61/DDIT4/MMP3/MPO/PTGS2/THBS1	7
BP	GO:0003006	developmental process involved in reproduction	0.000998113	0.0205765	BASP1/BCL2L1/CDKN1C/CHD7/CYR61/JUNB/MMP19/PTGS2/TNC/UBE2J1	10
BP	GO:0031670	cellular response to nutrient	0.00103331	0.020944	CYBB/HMOX1/PTGS2/TNC	4
BP	GO:0071772	response to BMP	0.00118573	0.0230203	BMP2/CYR61/EGR1/SKI/SMAD7	5
BP	GO:0071773	cellular response to BMP stimulus	0.00118573	0.0230203	BMP2/CYR61/EGR1/SKI/SMAD7	5
BP	GO:0001649	osteoblast differentiation	0.00125356	0.0230808	BMP2/CYR61/JUNB/RRAS2/SKI/TNC	6
BP	GO:0002886	regulation of myeloid leukocyte mediated immunity	0.00158967	0.027002	ARG1/HMOX1/LGALS9	3
BP	GO:0034405	response to fluid shear stress	0.00158967	0.027002	PTGS2/SMAD7/TFPI2	3
BP	GO:0031960	response to corticosteroid	0.00168903	0.0280962	ARG1/CYBB/DDIT4/DUSP1/PTGS2	5
BP	GO:0009611	response to wounding	0.00172999	0.0285804	ACTB/ARG1/CYR61/HMOX1/SERPINE1/TFPI2/THBS1/TIMP1/TNC/YWHAZ	10
BP	GO:0090049	regulation of cell migration involved in sprouting angiogenesis	0.00178491	0.0290891	HMOX1/PTGS2/THBS1	3
BP	GO:0031667	response to nutrient levels	0.00189254	0.0302304	ARG1/CYBB/GLUL/HMOX1/MPO/PTGS2/SLC16A1/SLC2A1/TNC	9
BP	GO:0071470	cellular response to osmotic stress	0.00199449	0.0310368	ARHGEF2/PTGS2/SLC2A1	3
BP	GO:0007566	embryo implantation	0.00221878	0.0328325	MMP2/PTGS2/TIMP1	3
BP	GO:0050777	negative regulation of immune response	0.00237789	0.034551	ARG1/HMOX1/LGALS9/SMAD7	4
BP	GO:0000302	response to reactive oxygen species	0.00271425	0.0387383	ARG1/DUSP1/HMOX1/MMP3/MPO/RHOB	6
BP	GO:0097327	response to antineoplastic agent	0.00284352	0.0401086	ARG1/DDIT4/EGR1/HMOX1	4
BP	GO:1901699	cellular response to nitrogen compound	0.00301581	0.0413303	ACTB/ARG1/ARHGEF2/BCL2L1/CYBB/EGR1/MMP2/MMP3/PTGS2/SOCS1	10
BP	GO:0046890	regulation of lipid biosynthetic process	0.00314265	0.0426292	BMP2/CYR61/DGAT2/EGR1/PTGS2	5
BP	GO:0061448	connective tissue development	0.00330319	0.0435372	BMP2/CYR61/DGAT2/EGR1/MMP13/TIMP1	6
BP	GO:0030217	T cell differentiation	0.00354459	0.0458356	CHD7/EGR1/LGALS9/SMAD7/SOCS1	5
BP	GO:0002042	cell migration involved in sprouting angiogenesis	0.00357259	0.0458356	HMOX1/PTGS2/THBS1	3
BP	GO:0030952	establishment or maintenance of cytoskeleton polarity	0.00374679	0.0465837	RHOB/RND3	2
BP	GO:0032461	positive regulation of protein oligomerization	0.00374679	0.0465837	MMP1/MMP3	2
BP	GO:0046697	decidualization	0.00374679	0.0465837	JUNB/PTGS2	2
BP	GO:0072215	regulation of metanephros development	0.00374679	0.0465837	BASP1/EGR1	2
CC	GO:0031012	extracellular matrix	5.26622e-05	0.0119017	CYR61/MMP1/MMP13/MMP19/MMP2/MMP3/SERPINE1/TFPI2/THBS1/TIMP1/TNC	11
MF	GO:0004222	metalloendopeptidase activity	0.000133812	0.0373335	MMP1/MMP13/MMP19/MMP2/MMP3	5
GO terms enriched by the top 4 down-regulated genes
ONTOLOGY	ID	Description	pvalue	p.adjust	geneID	Count
MF	GO:0015556	C4-dicarboxylate transmembrane transporter activity	0.00462828	0.0451604	SLC25A12	1
MF	GO:0005326	neurotransmitter transporter activity	0.010161	0.0451604	SLC25A12	1
