## Supplementary material for "Integrative Analysis of Axolotl Gene Expression Data From Regenerative and Wound Healing Limb Tissues": Table S8

### Sheet: Reg_vs_Ctrl Upregulated genes
Supplementary Table 8: Gene ontology terms enriched by the top 351 DE genes in regenerative vs. control comparison, commonly identified by the analyses of both technologies
GO terms enriched by the top 181 up-regulated genes
ONTOLOGY	ID	Description	pvalue	p.adjust	geneID	Count
BP	GO:0140014	mitotic nuclear division	6.03985e-08	8.77793e-05	AURKA/AURKB/CCNJ/CDC20/CDCA8/FLNA/KIF11/KIF22/KIF23/MAD2L1/MAD2L1BP/MTBP/NEK2/NIPBL/PLK1/PRC1/RCC1/TRIP13	18
BP	GO:0000280	nuclear division	6.51665e-08	8.77793e-05	AURKA/AURKB/CCNJ/CDC20/CDCA8/FLNA/KIF11/KIF22/KIF23/MAD2L1/MAD2L1BP/MTBP/NEK2/NIPBL/PLK1/PRC1/RCC1/RPA2/TOP2B/TRIP13	20
BP	GO:0007059	chromosome segregation	2.27539e-07	0.000149307	AURKB/CDC20/CDCA8/FEN1/KIF22/KIF23/MAD2L1/NEK2/NIPBL/PLK1/PRC1/RCC1/SFPQ/TOP1/TOP2B/TRIP13/UBE2I	17
BP	GO:0000819	sister chromatid segregation	2.90586e-07	0.000149307	AURKB/CDC20/CDCA8/FEN1/KIF22/KIF23/MAD2L1/NEK2/NIPBL/PLK1/PRC1/SFPQ/TOP2B/TRIP13	14
BP	GO:0007052	mitotic spindle organization	3.64094e-07	0.000149307	AURKA/AURKB/CDC20/FLNA/KIF11/KIF23/NEK2/PLK1/PRC1/RCC1/STMN1	11
BP	GO:0008380	RNA splicing	3.87955e-07	0.000149307	CLK3/CLNS1A/CSTF1/DHX15/FUS/HNRNPM/MPHOSPH10/PRPF3/PRPF39/PTBP1/RBMX/RBMXL1/SART3/SFPQ/SNRNP40/SNRPA/SNRPA1/TARDBP/TRA2B/ZNF326/ZRANB2	21
BP	GO:0007088	regulation of mitotic nuclear division	8.17732e-07	0.000275371	AURKA/AURKB/CCNJ/CDC20/KIF11/MAD2L1/MAD2L1BP/MTBP/NEK2/NIPBL/PLK1/RCC1/TRIP13	13
BP	GO:0006325	chromatin organization	2.22437e-06	0.00043043	ANP32E/ASF1B/AURKA/AURKB/BAZ1B/BRD3/CBX3/CHD7/FBL/HCFC1/HELLS/HIST3H2BB/HMGB2/LOXL2/MBD3/NASP/NIPBL/PBRM1/RBM14/SAFB/SART3/SFPQ/SMARCC1/TCF7L1/TOP1	25
BP	GO:0010564	regulation of cell cycle process	9.52109e-06	0.00150881	APEX1/AURKA/AURKB/CBX3/CCNJ/CDC20/FEN1/GPNMB/HAUS1/KIF11/KIF23/MAD2L1/MAD2L1BP/MTBP/NEK2/NIPBL/PLK1/PRC1/RBM14/RCC1/RPA2/RRM2/SFPQ/TRIP13	24
BP	GO:0030198	extracellular matrix organization	1.90826e-05	0.00257043	COL12A1/FN1/HAS2/ITGB1/KAZALD1/LAMA1/LOXL2/MFAP2/MMP13/MMP2/PLOD1/SULF1/TGFBI/THBS1/TNC	15
BP	GO:0051983	regulation of chromosome segregation	2.09352e-05	0.0025887	AURKB/CDC20/FEN1/MAD2L1/NEK2/NIPBL/PLK1/SFPQ/TRIP13	9
BP	GO:1903311	regulation of mRNA metabolic process	5.08359e-05	0.00489114	APEX1/HNRNPM/MYEF2/PTBP1/RBMX/RBMXL1/SAFB/SART3/SLTM/SNRPA/TARDBP/TRA2B/VIM	13
BP	GO:0044772	mitotic cell cycle phase transition	0.000104137	0.00876078	APEX1/AURKA/AURKB/CDC20/GPNMB/HAUS1/ITGB1/MAD2L1/MAD2L1BP/MTBP/NASP/NEK2/PLK1/RCC1/RPA2/RPS6KB1/RRM2/TRIP13	18
BP	GO:0007094	mitotic spindle assembly checkpoint	0.000228919	0.0154177	AURKB/CDC20/MAD2L1/PLK1/TRIP13	5
BP	GO:0031577	spindle checkpoint	0.000228919	0.0154177	AURKB/CDC20/MAD2L1/PLK1/TRIP13	5
BP	GO:0071173	spindle assembly checkpoint	0.000228919	0.0154177	AURKB/CDC20/MAD2L1/PLK1/TRIP13	5
BP	GO:0071174	mitotic spindle checkpoint	0.000228919	0.0154177	AURKB/CDC20/MAD2L1/PLK1/TRIP13	5
BP	GO:1905819	negative regulation of chromosome separation	0.000370043	0.0203448	AURKB/CDC20/MAD2L1/PLK1/TRIP13	5
BP	GO:0031145	anaphase-promoting complex-dependent catabolic process	0.000429225	0.0231267	AURKA/AURKB/CDC20/MAD2L1/PLK1	5
BP	GO:0001503	ossification	0.000563618	0.0278555	BMP2/CTHRC1/FBL/GPNMB/ID3/JAG1/JUNB/KAZALD1/MMP13/MMP2/NIPBL/RBMX/TNC	13
BP	GO:0071103	DNA conformation change	0.000675419	0.0319224	ASF1B/HELLS/HIST3H2BB/HMGB2/NASP/NIPBL/RPA2/SART3/TOP1/TOP2B	10
BP	GO:0071824	protein-DNA complex subunit organization	0.00071188	0.0323068	ANP32E/ASF1B/HELLS/HIST3H2BB/HMGB2/NASP/PBRM1/RPA2/SART3/SMARCC1	10
BP	GO:0048514	blood vessel morphogenesis	0.000875596	0.0374422	CHD7/CYBB/FN1/GPNMB/HAS2/HMOX1/ITGB1/JAG1/JUNB/LAMA1/LOXL2/MMP2/SMAD7/SULF1/TGFBI/THBS1	16
BP	GO:0001649	osteoblast differentiation	0.000942854	0.0384856	BMP2/CTHRC1/FBL/GPNMB/ID3/JAG1/JUNB/RBMX/TNC	9
BP	GO:0007127	meiosis I	0.00106458	0.0422409	AURKA/PLK1/RPA2/TOP2B/TRIP13	5
BP	GO:0035024	negative regulation of Rho protein signal transduction	0.00111083	0.0432721	ITGB1/STMN1/TNFAIP1	3
BP	GO:0034502	protein localization to chromosome	0.00112437	0.0432721	AURKB/DKC1/MTBP/NIPBL/PLK1/RPA2	6
BP	GO:0035239	tube morphogenesis	0.00123685	0.0469307	BMP2/CHD7/CTHRC1/CYBB/FN1/GPNMB/HAS2/HMOX1/ITGB1/JAG1/JUNB/LAMA1/LOXL2/MMP2/NIPBL/SMAD7/SULF1/TGFBI/THBS1/TNC	20
BP	GO:0045787	positive regulation of cell cycle	0.00132296	0.0495007	APEX1/AURKA/AURKB/CCNJ/FEN1/HCFC1/KIF23/MAD2L1/MTBP/NIPBL/PGGT1B/RPS6KB1/SFPQ	13
CC	GO:0000785	chromatin	1.22558e-08	4.03217e-06	ANP32E/ASF1B/BAZ1B/CBX3/HELLS/HIST3H2BB/HMGB2/JUNB/KIF22/LOXL2/MBD3/MTBP/NASP/NIPBL/PBRM1/PLK1/RBMX/RCC1/RPA2/SFPQ/SMARCC1/TARDBP/TMPO/TOP2B	24
CC	GO:0044452	nucleolar part	3.64235e-07	3.40189e-05	COIL/DKC1/FBL/IPO11/MPHOSPH10/NOL11/NOLC1/POLR1C/PSPC1/PWP2/RRP9/SMAD7/TOP1/UBE2I	14
CC	GO:0000228	nuclear chromosome	4.00036e-07	3.40189e-05	ANP32E/APEX1/ASF1B/AURKA/AURKB/BAZ1B/CBX3/FEN1/HMGB2/JUNB/MBD3/NASP/NEK2/NIPBL/PBRM1/PLK1/RBMX/RCC1/RPA2/SMARCC1/TARDBP/TOP1/UBE2I	23
CC	GO:0044454	nuclear chromosome part	4.13603e-07	3.40189e-05	ANP32E/APEX1/ASF1B/AURKA/AURKB/BAZ1B/CBX3/FEN1/HMGB2/JUNB/MBD3/NASP/NIPBL/PBRM1/PLK1/RBMX/RCC1/RPA2/SMARCC1/TARDBP/TOP1/UBE2I	22
CC	GO:0005732	small nucleolar ribonucleoprotein complex	1.05983e-06	6.97368e-05	DKC1/FBL/MPHOSPH10/NOLC1/RRP9/SNRNP40	6
CC	GO:0000775	chromosome, centromeric region	2.07646e-06	0.000113859	AURKA/AURKB/BAZ1B/CBX3/CDCA8/HELLS/KIF22/MAD2L1/MTBP/NEK2/NUP160/NUP85/PLK1	13
CC	GO:0098687	chromosomal region	6.87409e-06	0.000299166	APEX1/AURKA/AURKB/BAZ1B/CBX3/CDCA8/FEN1/HELLS/KIF22/MAD2L1/MTBP/NEK2/NUP160/NUP85/PLK1/RPA2	16
CC	GO:0005819	spindle	7.27455e-06	0.000299166	AURKA/AURKB/CBX3/CDC20/CDCA8/HAUS1/IQCB1/KIF11/KIF22/KIF23/MAD2L1/MAD2L1BP/NEK2/NUP85/PLK1/PRC1	16
CC	GO:0000793	condensed chromosome	8.75241e-06	0.000319949	AURKA/AURKB/BAZ1B/CBX3/HMGB2/MAD2L1/NEK2/NUP85/PLK1/RCC1/RPA2/UBE2I	12
CC	GO:0000794	condensed nuclear chromosome	3.39329e-05	0.00111639	AURKA/AURKB/NEK2/PLK1/RCC1/RPA2/UBE2I	7
CC	GO:0005681	spliceosomal complex	7.59068e-05	0.00202787	DHX15/HNRNPM/MYEF2/PRPF3/PRPF39/RBMX/RBMXL1/SNRNP40/SNRPA/SNRPA1/TRA2B	11
CC	GO:0005635	nuclear envelope	7.60505e-05	0.00202787	BICD2/CBX3/CSE1L/CYBB/IPO11/MAD2L1/MAD2L1BP/MATR3/MCM3AP/NUP160/NUP85/RANBP1/RCC1/RRM1/TMPO/TRA2B/UBE2I	17
CC	GO:0001650	fibrillar center	8.01286e-05	0.00202787	COIL/DKC1/FBL/IPO11/NOLC1/PSPC1/SMAD7/TOP1/UBE2I	9
CC	GO:0015030	Cajal body	0.000141662	0.00332905	COIL/DKC1/FBL/NOLC1/PRPF3/SART3	6
CC	GO:0000922	spindle pole	0.000175451	0.00384823	AURKA/AURKB/CDC20/HAUS1/KIF11/MAD2L1/NEK2/PLK1/PRC1	9
CC	GO:0120114	Sm-like protein family complex	0.000199842	0.00407695	CLNS1A/PRPF3/PRPF39/SART3/SNRNP40/SNRPA/SNRPA1	7
CC	GO:0062023	collagen-containing extracellular matrix	0.000210663	0.00407695	COL12A1/CTHRC1/CTSC/F13A1/FN1/KAZALD1/LAMA1/LOXL2/MFAP2/MMP2/TGFBI/THBS1/TNC	13
CC	GO:0016604	nuclear body	0.000245721	0.00449123	APEX1/BASP1/BAZ1B/CLK3/COIL/DHX15/DKC1/FBL/HNRNPM/KIF22/NOLC1/PRPF3/PSPC1/RBM14/RPA2/SART3/SFPQ/SLTM/SNRNP40/SNRPA1/TARDBP/UBE2I	22
CC	GO:0072686	mitotic spindle	0.000267945	0.00463968	AURKA/AURKB/IQCB1/KIF11/KIF22/KIF23/MAD2L1	7
CC	GO:0000790	nuclear chromatin	0.000317633	0.00522507	ANP32E/ASF1B/CBX3/HMGB2/JUNB/MBD3/NASP/NIPBL/PBRM1/RBMX/RCC1/SMARCC1/TARDBP	13
CC	GO:0097525	spliceosomal snRNP complex	0.000337663	0.00529005	PRPF3/PRPF39/SART3/SNRNP40/SNRPA/SNRPA1	6
CC	GO:0031012	extracellular matrix	0.00037665	0.00563263	COL12A1/CTHRC1/CTSC/F13A1/FN1/HNRNPM/KAZALD1/LAMA1/LOXL2/MFAP2/MMP13/MMP2/TGFBI/THBS1/TNC	15
CC	GO:0000776	kinetochore	0.000420317	0.00601236	AURKB/KIF22/MAD2L1/MTBP/NEK2/NUP160/NUP85/PLK1	8
CC	GO:0030532	small nuclear ribonucleoprotein complex	0.000575828	0.00789365	PRPF3/PRPF39/SART3/SNRNP40/SNRPA/SNRPA1	6
CC	GO:0000779	condensed chromosome, centromeric region	0.000639742	0.008419	AURKA/AURKB/CBX3/MAD2L1/NEK2/NUP85/PLK1	7
CC	GO:0005876	spindle microtubule	0.000675865	0.00855229	AURKA/AURKB/KIF11/PLK1/PRC1	5
CC	GO:0005643	nuclear pore	0.00142563	0.0173716	BICD2/MAD2L1/MCM3AP/NUP160/NUP85/RANBP1	6
CC	GO:0051233	spindle midzone	0.00192891	0.0226647	AURKA/AURKB/CDCA8/PLK1	4
CC	GO:0032040	small-subunit processome	0.00220415	0.0250057	FBL/MPHOSPH10/PWP2/RRP9	4
CC	GO:0016607	nuclear speck	0.00235333	0.0258082	APEX1/BASP1/CLK3/DHX15/KIF22/PRPF3/PSPC1/RBM14/SART3/SFPQ/SNRNP40/SNRPA1/TARDBP	13
CC	GO:0000780	condensed nuclear chromosome, centromeric region	0.00273027	0.0280706	AURKA/AURKB/PLK1	3
CC	GO:0005721	pericentric heterochromatin	0.00273027	0.0280706	BAZ1B/CBX3/HELLS	3
CC	GO:0005875	microtubule associated complex	0.00417409	0.0416144	AURKA/AURKB/CDCA8/HAUS1/KIF11/KIF22/KIF23	7
CC	GO:0016363	nuclear matrix	0.00443417	0.0429071	HNRNPM/MATR3/PSPC1/SFPQ/VIM/ZNF326	6
CC	GO:0044420	extracellular matrix component	0.00492183	0.0462652	COL12A1/LAMA1/MFAP2/TNC	4
GO terms enriched by the top 166 down-regulated genes
ONTOLOGY	ID	Description	pvalue	p.adjust	geneID	Count
BP	GO:0030049	muscle filament sliding	6.00774e-29	7.74098e-26	ACTA1/ACTC1/ACTN3/DES/MYBPC2/MYBPC3/MYH2/MYH4/MYH7/MYL1/MYL2/MYL3/MYL4/TNNC1/TNNC2/TNNI1/TNNI2/TNNT1/TNNT3/TPM1/TPM3	21
BP	GO:0033275	actin-myosin filament sliding	6.00774e-29	7.74098e-26	ACTA1/ACTC1/ACTN3/DES/MYBPC2/MYBPC3/MYH2/MYH4/MYH7/MYL1/MYL2/MYL3/MYL4/TNNC1/TNNC2/TNNI1/TNNI2/TNNT1/TNNT3/TPM1/TPM3	21
BP	GO:0006936	muscle contraction	1.14133e-25	9.80398e-23	ABAT/ACTA1/ACTA2/ACTC1/ACTN3/ANXA6/ASPH/BIN1/CRYAB/DES/FXYD1/GAMT/MYBPC2/MYBPC3/MYH1/MYH13/MYH2/MYH4/MYH7/MYL1/MYL2/MYL3/MYL4/MYLPF/SNTA1/SNTB1/SORBS1/TNNC1/TNNC2/TNNI1/TNNI2/TNNT1/TNNT3/TPM1/TPM3	35
BP	GO:0006091	generation of precursor metabolites and energy	7.87895e-13	2.55563e-10	ACAT1/ACTN3/ADH4/ADIPOQ/ALDH1A1/ASPH/BNIP3/COX17/COX7A2L/COX7B/GAPDH/GLDC/GPD1/GPI/GYG1/MDH2/OXCT1/PARK7/PFKM/PGK1/PGM1/PRKAG2/PYGM/SLC25A12/SLC25A4/SORBS1/TPI1/XDH	28
BP	GO:0060047	heart contraction	7.93366e-13	2.55563e-10	ACTC1/ASPH/BIN1/DES/EPAS1/FXYD1/MYBPC3/MYH7/MYL1/MYL2/MYL3/MYL4/PEBP1/SNTA1/TNNC1/TNNI2/TNNT1/TNNT3/TPM1	19
BP	GO:0006937	regulation of muscle contraction	2.02141e-11	4.73562e-09	ABAT/ACTN3/ANXA6/BIN1/MYBPC3/MYH7/MYL2/MYL3/TNNC1/TNNC2/TNNI1/TNNI2/TNNT1/TNNT3/TPM1	15
BP	GO:0016053	organic acid biosynthetic process	2.27305e-10	3.44568e-08	ABAT/ACADL/ACTN3/ADIPOQ/BHMT/CD74/CSPG5/GAMT/GAPDH/GATM/GOT1/GOT2/GPD1/GPI/GSTM4/OAT/PARK7/PFKM/PGK1/PGM1/PRKAG2/SLC25A12/TPI1	23
BP	GO:0046394	carboxylic acid biosynthetic process	2.27305e-10	3.44568e-08	ABAT/ACADL/ACTN3/ADIPOQ/BHMT/CD74/CSPG5/GAMT/GAPDH/GATM/GOT1/GOT2/GPD1/GPI/GSTM4/OAT/PARK7/PFKM/PGK1/PGM1/PRKAG2/SLC25A12/TPI1	23
BP	GO:0006006	glucose metabolic process	3.0181e-10	4.32091e-08	ACTN3/ADIPOQ/CPT1A/GAPDH/GOT1/GOT2/GPD1/GPI/MDH2/PFKM/PGK1/PGM1/RBP4/SLC25A12/SORBS1/TPI1	16
BP	GO:0006094	gluconeogenesis	5.55427e-10	7.50037e-08	ADIPOQ/GAPDH/GOT1/GOT2/GPD1/GPI/MDH2/PGK1/PGM1/RBP4/SLC25A12/TPI1	12
BP	GO:0044282	small molecule catabolic process	5.82101e-10	7.50037e-08	ABAT/ACADL/ACAT1/ACTN3/ADH4/ADIPOQ/ALDH1A1/CPT1A/ECHDC2/FAAH/GAPDH/GLDC/GOT1/GOT2/GPI/HEXB/OAT/OXCT1/PFKM/PGK1/PGM1/SLC25A12/TPI1	23
BP	GO:0006734	NADH metabolic process	2.46003e-09	2.5358e-07	ACTN3/GAPDH/GPD1/GPI/MDH2/PFKM/PGK1/SLC25A12/TPI1	9
BP	GO:0046031	ADP metabolic process	7.90842e-09	7.54814e-07	ACTN3/AK1/GAPDH/GPD1/GPI/PFKM/PGK1/PGM1/PRKAG2/SLC25A12/TPI1	11
BP	GO:0030239	myofibril assembly	1.7206e-08	1.47799e-06	ACTA1/ACTC1/MYBPC2/MYBPC3/MYH10/MYL2/MYOZ1/TNNT1/TNNT3/TPM1	10
BP	GO:0061061	muscle structure development	1.97251e-08	1.63973e-06	ACTA1/ACTC1/ACTN3/BIN1/CRYAB/EPAS1/FHL1/MYBPC2/MYBPC3/MYH10/MYH7/MYL2/MYL3/MYLPF/MYOZ1/PGK1/RBP4/SMYD1/TNNC1/TNNI1/TNNT1/TNNT3/TPM1/UNC45B	24
BP	GO:0019320	hexose catabolic process	2.12785e-08	1.71358e-06	ACTN3/ALDH1A1/GAPDH/GPI/PFKM/PGK1/PGM1/SLC25A12/TPI1	9
BP	GO:0016052	carbohydrate catabolic process	3.08732e-08	2.41091e-06	ACTN3/ALDH1A1/GAPDH/GPD1/GPI/HEXB/PFKM/PGK1/PGM1/PRKAG2/PYGM/SLC25A12/TPI1	13
BP	GO:0010927	cellular component assembly involved in morphogenesis	6.26842e-08	3.75668e-06	ACTA1/ACTC1/MYBPC2/MYBPC3/MYH10/MYL2/MYOZ1/PMP22/TNNT1/TNNT3/TPM1	11
BP	GO:0044283	small molecule biosynthetic process	7.51877e-08	4.40361e-06	ABAT/ACADL/ACAT1/ACTN3/ADIPOQ/BHMT/CD74/CSPG5/GAMT/GAPDH/GATM/GOT1/GOT2/GPD1/GPI/GSTM4/MDH2/OAT/PARK7/PFKM/PGK1/PGM1/PRKAG2/RBP4/SLC25A12/TPI1/XDH	27
BP	GO:0055008	cardiac muscle tissue morphogenesis	9.55064e-08	5.27973e-06	ACTC1/MYBPC2/MYBPC3/MYH7/MYL2/MYL3/TNNC1/TNNI1/TPM1	9
BP	GO:0006754	ATP biosynthetic process	2.86592e-07	1.25178e-05	ACTN3/GAPDH/GPD1/GPI/PFKM/PGK1/PGM1/PRKAG2/SLC25A12/TPI1	10
BP	GO:0043467	regulation of generation of precursor metabolites and energy	1.30628e-06	4.20786e-05	ACTN3/BNIP3/COX17/COX7A2L/GPD1/PARK7/PRKAG2/SLC25A12/SORBS1	9
BP	GO:0072521	purine-containing compound metabolic process	1.52082e-06	4.77944e-05	ACAT1/ACTN3/ADSSL1/AK1/COX7A2L/GAMT/GAPDH/GMPR/GPD1/GPI/MYH4/MYH7/PARK7/PFKM/PGK1/PGM1/PRKAG2/SLC25A12/SLC2A9/TPI1/XDH	21
BP	GO:0055001	muscle cell development	2.03135e-06	5.88177e-05	ACTA1/ACTC1/BIN1/MYBPC2/MYBPC3/MYH10/MYL2/MYOZ1/TNNT1/TNNT3/TPM1	11
BP	GO:0050879	multicellular organismal movement	2.94258e-06	7.98214e-05	ACTN3/MYH7/TNNC1/TNNC2/TNNI2/TNNT1/TNNT3	7
BP	GO:0050881	musculoskeletal movement	2.94258e-06	7.98214e-05	ACTN3/MYH7/TNNC1/TNNC2/TNNI2/TNNT1/TNNT3	7
BP	GO:0097435	supramolecular fiber organization	3.21488e-06	8.62995e-05	ACTA1/ACTC1/ARHGAP18/BIN1/COL1A1/CRYAB/DES/DPT/FBLN5/MFAP5/MYBPC2/MYBPC3/MYH10/MYL2/MYOZ1/PARK7/SORBS1/TNNT1/TNNT3/TPM1/TPM3/TPPP3	22
BP	GO:0014706	striated muscle tissue development	3.55829e-06	9.35685e-05	ACTA1/ACTC1/ACTN3/MYBPC2/MYBPC3/MYH10/MYH7/MYL2/MYL3/MYLPF/RBP4/SMYD1/TNNC1/TNNI1/TPM1	15
BP	GO:0046434	organophosphate catabolic process	4.62375e-06	0.000116818	ACAT1/ACTN3/GAPDH/GPD1/GPI/PFKM/PGK1/PGM1/PRKAG2/SLC25A12/TPI1/XDH	12
BP	GO:0009636	response to toxic substance	5.16253e-06	0.000125298	ABAT/ACTC1/ADIPOQ/BNIP3/CCL5/COL1A1/CRYAB/FBLN5/GOT2/INMT/MAP1LC3A/MBP/OXCT1/PARK7/PEBP1/PON2/RBP4/SLC7A11	18
BP	GO:0043462	regulation of ATPase activity	6.78748e-06	0.000160471	ATP1B2/GABARAPL2/MYBPC3/MYL3/MYL4/TNNC1/TNNT3/TPM1	8
BP	GO:0046390	ribose phosphate biosynthetic process	7.2546e-06	0.000166921	ACAT1/ACTN3/ADSSL1/AK1/GAPDH/GPD1/GPI/PFKM/PGK1/PGM1/PRKAG2/SLC25A12/TPI1	13
BP	GO:0062013	positive regulation of small molecule metabolic process	1.61128e-05	0.000346023	ACTN3/ADIPOQ/CPT1A/GPD1/PARK7/PPARG/SLC25A12/SORBS1	8
BP	GO:0031032	actomyosin structure organization	2.32541e-05	0.000483273	ACTA1/ACTC1/MYBPC2/MYBPC3/MYH10/MYL2/MYOZ1/SORBS1/TNNT1/TNNT3/TPM1	11
BP	GO:0033238	regulation of cellular amine metabolic process	3.21525e-05	0.000622984	ABAT/BHMT/PARK7/PEBP1/SLC7A11	5
BP	GO:0005977	glycogen metabolic process	4.57805e-05	0.000854902	GYG1/PFKM/PGM1/PRKAG2/PYGM/SORBS1	6
BP	GO:0006073	cellular glucan metabolic process	4.57805e-05	0.000854902	GYG1/PFKM/PGM1/PRKAG2/PYGM/SORBS1	6
BP	GO:0062012	regulation of small molecule metabolic process	5.73655e-05	0.00105124	ACADL/ACTN3/ADIPOQ/BHMT/COX7A2L/CPT1A/GPD1/PARK7/PPARG/PRKAG2/SLC25A12/SLC7A11/SORBS1	13
BP	GO:0015980	energy derivation by oxidation of organic compounds	6.85368e-05	0.00122652	ACTN3/BNIP3/GPD1/GYG1/MDH2/PARK7/PFKM/PGM1/PRKAG2/PYGM/SLC25A12/SORBS1	12
BP	GO:0014823	response to activity	8.21076e-05	0.00141061	ADIPOQ/ADSSL1/COL4A2/GOT2/OXCT1/PEBP1	6
BP	GO:0032781	positive regulation of ATPase activity	0.000107345	0.0017847	ATP1B2/GABARAPL2/MYBPC3/MYL3/MYL4/TPM1	6
BP	GO:0052548	regulation of endopeptidase activity	0.000112971	0.00186619	ASPH/BIN1/CRYAB/GAPDH/GPI/MBP/PARK7/PEBP1/PPARG/PSMB8/SERPINF1/WFDC2/XDH	13
BP	GO:0010038	response to metal ion	0.000176969	0.00279785	ABAT/ACTA1/B2M/BNIP3/CA2/GOT1/GPI/MAP1LC3A/PARK7/PEBP1/SERPINF1/SLC25A12/TNNC1	13
BP	GO:0045471	response to ethanol	0.000211258	0.00331959	ABAT/ACTC1/ADIPOQ/GOT2/OXCT1/PEBP1/RBP4	7
BP	GO:0034764	positive regulation of transmembrane transport	0.000249073	0.0038206	ADIPOQ/ATP1B2/CA2/COX17/FXYD1/ITLN1/PARK7/SORBS1	8
BP	GO:0090087	regulation of peptide transport	0.00044907	0.00635853	ABAT/ADIPOQ/CA2/CCL5/CD74/CPT1A/GAPDH/GPI/MBP/MYH10/OXCT1/PARK7/PFKM/PKIG/RBP4/SLC25A4/SLC7A11	17
BP	GO:0015893	drug transport	0.000462233	0.00650915	ABAT/CA2/NFKBIE/PARK7/RHAG/SLC25A12/SLC25A4/SLC7A11	8
BP	GO:2000181	negative regulation of blood vessel morphogenesis	0.000604634	0.00820075	COL4A2/PGK1/PPARG/SERPINF1/SYNJ2BP/XDH	6
BP	GO:0038065	collagen-activated signaling pathway	0.000787141	0.0102968	COL1A1/COL4A1/COL4A2	3
BP	GO:1901615	organic hydroxy compound metabolic process	0.000851253	0.0110792	ABAT/ACADL/ACTN3/ADH4/ALDH1A1/EPAS1/GOT1/GPD1/PARK7/PRKAG2/RBP4/SLC25A12/SLC7A11/TPI1	14
BP	GO:0050714	positive regulation of protein secretion	0.000955512	0.0121899	ABAT/GAPDH/GPI/MBP/MYH10/OXCT1/PFKM/RBP4	8
BP	GO:1904706	negative regulation of vascular smooth muscle cell proliferation	0.00103607	0.013088	ADIPOQ/PPARG/TPM1	3
BP	GO:0010951	negative regulation of endopeptidase activity	0.00125737	0.0155781	BIN1/CRYAB/GAPDH/GPI/PARK7/PEBP1/SERPINF1/WFDC2	8
BP	GO:0030073	insulin secretion	0.00132598	0.0160116	ABAT/CCL5/CPT1A/OXCT1/PARK7/PFKM/RBP4/SLC25A4	8
BP	GO:0055093	response to hyperoxia	0.00132964	0.0160116	BNIP3/COL1A1/PPARG	3
BP	GO:0034308	primary alcohol metabolic process	0.00144895	0.0173671	ADH4/ALDH1A1/GPD1/PARK7/RBP4	5
BP	GO:0035902	response to immobilization stress	0.00167062	0.0194805	GOT1/GPI/PPARG	3
BP	GO:0006820	anion transport	0.00187742	0.0215987	ABAT/CA2/CPT1A/FXYD1/GOT2/NFKBIE/PPARG/RHAG/SLC25A12/SLC25A4/SLC2A9/SLC7A11/VDAC1	13
BP	GO:0048871	multicellular organismal homeostasis	0.00189214	0.0216714	ABAT/ACADL/ACTN3/ADIPOQ/ALDH1A1/B2M/CA2/EPAS1/GATM/IL20RB/RBP4/RHAG	12
BP	GO:0043470	regulation of carbohydrate catabolic process	0.00197938	0.0221866	ACTN3/GPD1/PRKAG2/SLC25A12	4
BP	GO:0033500	carbohydrate homeostasis	0.00198879	0.0221866	ADIPOQ/GPI/OXCT1/PARK7/PFKM/PPARG/RBP4/SERPINF1	8
BP	GO:0042593	glucose homeostasis	0.00198879	0.0221866	ADIPOQ/GPI/OXCT1/PARK7/PFKM/PPARG/RBP4/SERPINF1	8
BP	GO:0000422	autophagy of mitochondrion	0.00207926	0.0228985	BNIP3/GABARAPL2/MAP1LC3A/PARK7/VDAC1	5
BP	GO:0061726	mitochondrion disassembly	0.00207926	0.0228985	BNIP3/GABARAPL2/MAP1LC3A/PARK7/VDAC1	5
BP	GO:0046324	regulation of glucose import	0.00223166	0.0243685	ADIPOQ/ITLN1/PRKAG2/SORBS1	4
BP	GO:0072347	response to anesthetic	0.00223166	0.0243685	ABAT/GOT2/GPI/MAP1LC3A	4
BP	GO:1904659	glucose transmembrane transport	0.00246022	0.0261983	ADIPOQ/ITLN1/PRKAG2/SLC2A9/SORBS1	5
BP	GO:0033032	regulation of myeloid cell apoptotic process	0.00250491	0.0264555	ADIPOQ/CCL5/SLC7A11	3
BP	GO:0009914	hormone transport	0.00252747	0.0264767	ABAT/ADIPOQ/CCL5/CPT1A/OXCT1/PARK7/PFKM/RBP4/SLC25A4	9
BP	GO:0043279	response to alkaloid	0.00266862	0.0278175	ABAT/GOT2/GPI/MAP1LC3A/PPARG	5
BP	GO:0010817	regulation of hormone levels	0.00267704	0.0278175	ABAT/ADH4/ADIPOQ/ALDH1A1/CCL5/CPT1A/OXCT1/PARK7/PEBP1/PFKM/RBP4/SLC25A4	12
BP	GO:0051223	regulation of protein transport	0.00274933	0.0284539	ABAT/ADIPOQ/CCL5/CPT1A/GAPDH/GPI/MBP/MYH10/OXCT1/PARK7/PFKM/PKIG/RBP4/SLC25A4/SLC7A11	15
BP	GO:0150063	visual system development	0.00287459	0.0293961	CHRDL1/COL4A1/COL8A1/CRYAB/LAMB2/MYH10/RBP4/SERPINF1/SLC7A11/UNC45B	10
BP	GO:0010939	regulation of necrotic cell death	0.00300285	0.0296488	BNIP3/HEBP2/SLC25A4	3
BP	GO:0042135	neurotransmitter catabolic process	0.00300285	0.0296488	ABAT/BHMT/GLDC	3
BP	GO:0072207	metanephric epithelium development	0.00300285	0.0296488	ACAT1/ADIPOQ/LAMB2	3
BP	GO:0072243	metanephric nephron epithelium development	0.00300285	0.0296488	ACAT1/ADIPOQ/LAMB2	3
BP	GO:0048880	sensory system development	0.00319677	0.0310871	CHRDL1/COL4A1/COL8A1/CRYAB/LAMB2/MYH10/RBP4/SERPINF1/SLC7A11/UNC45B	10
BP	GO:0033028	myeloid cell apoptotic process	0.00355746	0.0335808	ADIPOQ/CCL5/SLC7A11	3
BP	GO:0042391	regulation of membrane potential	0.00392745	0.0362761	ABAT/ATP1B2/BIN1/BNIP3/FHL1/FXYD1/GOT1/HEBP2/PARK7/SNTA1	10
BP	GO:0010907	positive regulation of glucose metabolic process	0.00417065	0.0375796	ACTN3/SLC25A12/SORBS1	3
BP	GO:0042572	retinol metabolic process	0.00417065	0.0375796	ADH4/ALDH1A1/RBP4	3
BP	GO:0106106	cold-induced thermogenesis	0.0043836	0.0389536	ACADL/ACTN3/ADIPOQ/ALDH1A1/EPAS1/GATM	6
BP	GO:0120161	regulation of cold-induced thermogenesis	0.0043836	0.0389536	ACADL/ACTN3/ADIPOQ/ALDH1A1/EPAS1/GATM	6
BP	GO:0060359	response to ammonium ion	0.00450135	0.0398624	ABAT/GLDC/GOT2/GPI/MAP1LC3A	5
BP	GO:0097164	ammonium ion metabolic process	0.0046232	0.0405579	ABAT/ACADL/AGMAT/BHMT/CPT1A/PARK7/PEBP1	7
BP	GO:0070206	protein trimerization	0.00464283	0.0405579	ADIPOQ/CD74/COL1A1/ITLN1	4
BP	GO:1990845	adaptive thermogenesis	0.00544835	0.0468013	ACADL/ACTN3/ADIPOQ/ALDH1A1/EPAS1/GATM	6
BP	GO:0042594	response to starvation	0.00554369	0.0473049	ACAT1/ADSSL1/GABARAPL2/MAP1LC3A/MYH13/OXCT1/PPARG	7
BP	GO:0032387	negative regulation of intracellular transport	0.00556404	0.0473219	ADIPOQ/CRYAB/PARK7/PKIG	4
BP	GO:0044270	cellular nitrogen compound catabolic process	0.00581787	0.0493179	ACADL/ACAT1/ACTN3/BHMT/GAPDH/GPD1/GPI/PABPC4/PFKM/PGK1/PGM1/PRKAG2/SLC25A12/TPI1/XDH	15
BP	GO:0006979	response to oxidative stress	0.00591663	0.0499907	ADIPOQ/BNIP3/COL1A1/CRYAB/EPAS1/FBLN5/MAP1LC3A/PARK7/PEBP1/PON2/SLC7A11/TPM1	12
CC	GO:0044449	contractile fiber part	1.64467e-19	4.73664e-17	ACTA1/ACTA2/ACTC1/BIN1/CRYAB/DES/MYBPC2/MYBPC3/MYH1/MYH13/MYH2/MYH4/MYH7/MYL1/MYL2/MYL3/MYL4/MYLPF/MYOZ1/TNNC1/TNNC2/TNNI1/TNNI2/TNNT1/TNNT3/TPM1/TPM3	27
CC	GO:0043292	contractile fiber	9.79609e-19	1.41064e-16	ACTA1/ACTA2/ACTC1/BIN1/CRYAB/DES/MYBPC2/MYBPC3/MYH1/MYH13/MYH2/MYH4/MYH7/MYL1/MYL2/MYL3/MYL4/MYLPF/MYOZ1/TNNC1/TNNC2/TNNI1/TNNI2/TNNT1/TNNT3/TPM1/TPM3	27
CC	GO:0030016	myofibril	5.12654e-17	4.51619e-15	ACTA1/ACTC1/BIN1/CRYAB/DES/MYBPC2/MYBPC3/MYH1/MYH13/MYH2/MYH4/MYH7/MYL1/MYL2/MYL3/MYL4/MYOZ1/TNNC1/TNNC2/TNNI1/TNNI2/TNNT1/TNNT3/TPM1/TPM3	25
CC	GO:0030017	sarcomere	6.27249e-17	4.51619e-15	ACTA1/ACTC1/BIN1/CRYAB/DES/MYBPC2/MYBPC3/MYH1/MYH2/MYH4/MYH7/MYL1/MYL2/MYL3/MYL4/MYOZ1/TNNC1/TNNC2/TNNI1/TNNI2/TNNT1/TNNT3/TPM1/TPM3	24
CC	GO:0015629	actin cytoskeleton	1.05248e-14	6.06229e-13	ACTA1/ACTA2/ACTC1/ACTN3/BIN1/CRYAB/MYBPC2/MYBPC3/MYH1/MYH10/MYH13/MYH2/MYH4/MYH7/MYL1/MYL2/MYL3/MYL4/MYLPF/MYOZ1/PGM1/SMTNL2/SORBS1/TNNC1/TNNC2/TNNI1/TNNI2/TNNT1/TNNT3/TPM1/TPM3	31
CC	GO:0005865	striated muscle thin filament	1.95955e-13	9.40582e-12	ACTA1/MYBPC2/MYBPC3/TNNC1/TNNC2/TNNI1/TNNI2/TNNT1/TNNT3/TPM1/TPM3	11
CC	GO:0016460	myosin II complex	3.09294e-13	1.17272e-11	MYBPC3/MYH1/MYH10/MYH13/MYH2/MYH4/MYH7/MYL1/MYL3/MYLPF	10
CC	GO:0036379	myofilament	3.25756e-13	1.17272e-11	ACTA1/MYBPC2/MYBPC3/TNNC1/TNNC2/TNNI1/TNNI2/TNNT1/TNNT3/TPM1/TPM3	11
CC	GO:0016459	myosin complex	3.7519e-13	1.20061e-11	MYBPC2/MYBPC3/MYH1/MYH10/MYH13/MYH2/MYH4/MYH7/MYL1/MYL2/MYL3/MYL4/MYLPF	13
CC	GO:0005859	muscle myosin complex	1.21857e-12	3.50949e-11	MYBPC3/MYH1/MYH13/MYH2/MYH4/MYH7/MYL1/MYL3/MYLPF	9
CC	GO:0032982	myosin filament	7.53162e-10	1.97191e-08	MYBPC2/MYBPC3/MYH1/MYH10/MYH13/MYH2/MYH4/MYH7	8
CC	GO:0031672	A band	7.92628e-07	1.90231e-05	CRYAB/MYBPC2/MYBPC3/MYH1/MYL2/MYL3/MYL4	7
CC	GO:0044420	extracellular matrix component	2.33869e-06	5.1811e-05	COL1A1/COL4A1/COL4A2/COL8A1/FBLN5/LAMB2/MFAP5	7
CC	GO:0032432	actin filament bundle	2.28069e-05	0.00046917	ACTA1/CRYAB/MYH10/MYH7/SORBS1/TPM1/TPM3	7
CC	GO:0042641	actomyosin	3.36885e-05	0.000646819	ACTA1/ACTC1/MYH10/MYH7/SORBS1/TPM1/TPM3	7
CC	GO:0043209	myelin sheath	5.78446e-05	0.0010412	CA2/CRYAB/GOT2/GPI/MBP/MDH2/PEBP1/PMP22/SLC25A12/SLC25A4	10
CC	GO:0031674	I band	6.79544e-05	0.00115123	ACTC1/BIN1/CRYAB/DES/MYBPC2/MYBPC3/MYH7/MYL3/MYOZ1	9
CC	GO:0098644	complex of collagen trimers	7.77269e-05	0.00124363	COL1A1/COL4A1/COL4A2/COL8A1	4
CC	GO:0001725	stress fiber	0.000118568	0.00170739	ACTA1/MYH10/MYH7/SORBS1/TPM1/TPM3	6
CC	GO:0097517	contractile actin filament bundle	0.000118568	0.00170739	ACTA1/MYH10/MYH7/SORBS1/TPM1/TPM3	6
CC	GO:0062023	collagen-containing extracellular matrix	0.000295631	0.00405437	ADIPOQ/ANXA6/CLEC3B/COL1A1/COL4A1/COL4A2/COL8A1/DPT/FBLN5/LAMB2/MFAP5/SERPINF1	12
CC	GO:0042383	sarcolemma	0.0006306	0.00825513	BIN1/CACNG1/DES/FXYD1/GOT2/SNTA1/SNTB1	7
CC	GO:0030018	Z disc	0.00115769	0.0144963	BIN1/CRYAB/DES/MYBPC2/MYBPC3/MYH7/MYOZ1	7
CC	GO:0031307	integral component of mitochondrial outer membrane	0.00130846	0.0151439	BNIP3/CPT1A/SYNJ2BP	3
CC	GO:0031012	extracellular matrix	0.00131458	0.0151439	ADIPOQ/ANXA6/CLEC3B/COL1A1/COL4A1/COL4A2/COL8A1/CRISPLD2/DPT/FBLN5/LAMB2/MFAP5/SERPINF1	13
CC	GO:0005884	actin filament	0.0015456	0.0171205	ACTA1/ACTC1/ACTN3/SMTNL2/TPM1/TPM3	6
CC	GO:0031306	intrinsic component of mitochondrial outer membrane	0.00164411	0.0175074	BNIP3/CPT1A/SYNJ2BP	3
CC	GO:0005581	collagen trimer	0.0017021	0.0175074	ADIPOQ/COL1A1/COL4A1/COL4A2/COL8A1	5
CC	GO:0030315	T-tubule	0.00245574	0.0243881	BIN1/CACNG1/FXYD1/GOT2	4
CC	GO:0031594	neuromuscular junction	0.00260649	0.0250223	DES/LAMB2/MYH10/SNTA1/SYNJ2BP	5
MF	GO:0003779	actin binding	4.51653e-12	1.74338e-09	ACTN3/ADSSL1/ANXA6/BIN1/MYBPC2/MYBPC3/MYH1/MYH10/MYH13/MYH2/MYH4/MYH7/MYL2/MYL3/MYL4/MYOZ1/SNTA1/SNTB1/SORBS1/TNNC1/TNNC2/TNNI1/TNNI2/TNNT3/TPM1/TPM3	26
MF	GO:0051015	actin filament binding	2.8097e-09	5.42273e-07	ADSSL1/ANXA6/BIN1/MYBPC2/MYBPC3/MYH1/MYH10/MYH13/MYH2/MYH4/MYH7/MYL4/TNNC1/TNNC2/TPM1/TPM3	16
MF	GO:0008307	structural constituent of muscle	8.56116e-09	1.10154e-06	ACTN3/ASPH/MYBPC2/MYBPC3/MYL1/MYL2/MYL3/MYLPF/TPM1	9
MF	GO:0050662	coenzyme binding	9.80247e-08	9.45938e-06	ABAT/ACADL/ACAT1/ACBD7/ADH4/AIFM3/ALDH1A1/FMO3/GAPDH/GLDC/GOT1/GOT2/GPD1/HLCS/OAT/PYGM/XDH	17
MF	GO:0005198	structural molecule activity	1.5661e-07	1.20903e-05	ACTA1/ACTN3/ADIPOQ/ASPH/COL1A1/COL4A1/COL4A2/COL8A1/CRYAB/DES/DPT/FBLN5/KRT6A/LAMB2/MBP/MFAP5/MYBPC2/MYBPC3/MYL1/MYL2/MYL3/MYLPF/PPL/PRPH/SNTA1/SNTB1/TPM1	27
MF	GO:0016769	transferase activity, transferring nitrogenous groups	2.96741e-07	1.90904e-05	ABAT/GAPDH/GATM/GOT1/GOT2/OAT	6
MF	GO:0000146	microfilament motor activity	8.55273e-06	0.000418627	MYH10/MYH13/MYH2/MYH4/MYH7	5
MF	GO:0048037	cofactor binding	8.67622e-06	0.000418627	ABAT/ACADL/ACAT1/ACBD7/ADH4/AIFM3/ALDH1A1/FMO3/GAPDH/GLDC/GOT1/GOT2/GPD1/GSTM4/HEBP2/HLCS/OAT/PYGM/XDH	19
MF	GO:0005516	calmodulin binding	2.54529e-05	0.00100227	MBP/MYH1/MYH10/MYH13/MYH2/MYH4/MYH7/SNTA1/SNTB1/SPA17	10
MF	GO:0019842	vitamin binding	2.59655e-05	0.00100227	ABAT/ADH4/GLDC/GOT1/GOT2/HLCS/OAT/PYGM/RBP4	9
MF	GO:0030170	pyridoxal phosphate binding	4.15816e-05	0.00133754	ABAT/GLDC/GOT1/GOT2/OAT/PYGM	6
MF	GO:0070279	vitamin B6 binding	4.15816e-05	0.00133754	ABAT/GLDC/GOT1/GOT2/OAT/PYGM	6
MF	GO:0017022	myosin binding	6.57093e-05	0.00195106	ACTA1/ACTC1/MYBPC3/MYL2/MYL3/MYL4	6
MF	GO:0005201	extracellular matrix structural constituent	8.95434e-05	0.00246884	ADIPOQ/COL1A1/COL4A1/COL4A2/COL8A1/DPT/FBLN5/LAMB2/MFAP5	9
MF	GO:0008483	transaminase activity	0.000111398	0.00286665	ABAT/GOT1/GOT2/OAT	4
MF	GO:0005509	calcium ion binding	0.000228121	0.00550343	ACTN3/ANXA6/ASPH/CLEC3B/FBLN5/ITLN1/MYL1/MYL2/MYL3/MYL4/MYLPF/PVALB/SLC25A12/TNNC1/TNNC2/TNNT1/TNNT3	17
MF	GO:0030020	extracellular matrix structural constituent conferring tensile strength	0.00089923	0.0192835	COL1A1/COL4A1/COL4A2/COL8A1	4
MF	GO:0043531	ADP binding	0.00089923	0.0192835	ACTA1/MYH10/PGK1/PRKAG2	4
MF	GO:0003774	motor activity	0.00127188	0.0258391	MYH1/MYH10/MYH13/MYH2/MYH4/MYH7/MYL3	7
MF	GO:0003785	actin monomer binding	0.00212657	0.0410428	MYL2/MYL3/MYL4	3
