## Supplementary material for "Integrative Analysis of Axolotl Gene Expression Data From Regenerative and Wound Healing Limb Tissues": Table S9

### Sheet: Reg_vs_Wh Upregulated genes
Supplementary Table 9: Gene ontology terms enriched by the top 280 DE genes in regenerative vs. wound-healing comparison, commonly identified by the analyses of both technologies
GO terms enriched by the top 150 up-regulated genes
ONTOLOGY	ID	Description	pvalue	p.adjust	geneID	Count
BP	GO:0000280	nuclear division	3.10456e-29	5.30259e-26	AURKA/AURKB/BUB1/BUB1B/CCNA2/CCNB1/CCNB3/CDC20/CDCA5/CDCA8/CENPF/CHEK1/INCENP/KIF11/KIF22/KIF23/KIF2C/KIFC1/MAD2L1/MTBP/NCAPD3/NCAPG/NCAPH/NDC80/NEK2/NIPBL/NUSAP1/PDS5A/PLK1/PRC1/RAD51/RCC1/RMI1/RPA2/SMC2/SMC4/TOP2B/TPX2/TRIP13/ZWINT	40
BP	GO:0140014	mitotic nuclear division	5.71913e-28	4.88413e-25	AURKA/AURKB/BUB1/BUB1B/CCNA2/CCNB1/CCNB3/CDC20/CDCA5/CDCA8/CENPF/CHEK1/INCENP/KIF11/KIF22/KIF23/KIF2C/KIFC1/MAD2L1/MTBP/NCAPD3/NCAPG/NCAPH/NDC80/NEK2/NIPBL/NUSAP1/PDS5A/PLK1/PRC1/RCC1/SMC2/SMC4/TPX2/TRIP13/ZWINT	36
BP	GO:0098813	nuclear chromosome segregation	1.38098e-26	5.89678e-24	AURKB/BUB1/BUB1B/CCNB1/CDC20/CDCA5/CDCA8/CENPF/DYNC1H1/FEN1/INCENP/KIF22/KIF23/KIF2C/KIFC1/MAD2L1/NCAPD3/NCAPG/NCAPH/NDC80/NEK2/NIPBL/NUSAP1/PDS5A/PLK1/PRC1/RMI1/SMC2/SMC4/TOP2B/TRIP13/ZWINT	32
BP	GO:0000819	sister chromatid segregation	2.38762e-26	8.15612e-24	AURKB/BUB1/BUB1B/CCNB1/CDC20/CDCA5/CDCA8/CENPF/FEN1/INCENP/KIF22/KIF23/KIF2C/KIFC1/MAD2L1/NCAPD3/NCAPG/NCAPH/NDC80/NEK2/NIPBL/NUSAP1/PDS5A/PLK1/PRC1/SMC2/SMC4/TOP2B/TRIP13/ZWINT	30
BP	GO:0010564	regulation of cell cycle process	9.30477e-20	1.44478e-17	APEX1/AURKA/AURKB/BUB1/BUB1B/CBX3/CCNA2/CCNB1/CCNB3/CDC20/CDC25A/CDC7/CDCA5/CENPF/CHEK1/DYNC1H1/EED/EZH2/FEN1/HAUS1/INCENP/KIF11/KIF20A/KIF23/MAD2L1/MTA3/MTBP/NDC80/NEK2/NIPBL/NUSAP1/PCNA/PLK1/PRC1/PRPF40A/RAD51/RCC1/RPA2/RRM2/TPX2/TRIP13	41
BP	GO:0071103	DNA conformation change	1.1248e-18	1.60097e-16	ASF1B/CCNB1/CDCA5/CHAF1A/CHAF1B/GINS2/HELLS/HIST1H2BJ/HMGB3/MCM2/MCM4/MCM6/MCM7/NASP/NCAPD3/NCAPG/NCAPH/NIPBL/NUSAP1/RAD51/RPA2/SART3/SMC2/SMC4/TOP2B	25
BP	GO:0006260	DNA replication	4.17267e-16	5.09066e-14	CCNA2/CDC7/CHAF1A/CHAF1B/CHEK1/FEN1/GINS2/MCM2/MCM3/MCM4/MCM6/MCM7/NASP/NUCKS1/PCNA/PDS5A/POLA2/RAD51/RFC2/RFC4/RMI1/RPA2/RRM1/RRM2/SLBP	25
BP	GO:0007088	regulation of mitotic nuclear division	6.56628e-16	7.4768e-14	AURKA/AURKB/BUB1/BUB1B/CCNA2/CCNB1/CCNB3/CDC20/CDCA5/CENPF/CHEK1/KIF11/MAD2L1/MTBP/NDC80/NEK2/NIPBL/NUSAP1/PLK1/RCC1/TRIP13	21
BP	GO:0051983	regulation of chromosome segregation	1.14712e-13	1.08849e-11	AURKB/BUB1/BUB1B/CCNB1/CDC20/CDCA5/CENPF/DYNC1H1/FEN1/KIF2C/MAD2L1/NDC80/NEK2/NIPBL/PLK1/TRIP13	16
BP	GO:0007052	mitotic spindle organization	2.32134e-12	1.65202e-10	AURKA/AURKB/CCNB1/CDC20/DYNC1H1/KIF11/KIF23/KIFC1/NDC80/NEK2/PLK1/PRC1/RCC1/STMN1/TPX2	15
BP	GO:1903046	meiotic cell cycle process	3.40805e-12	2.23882e-10	AURKA/BUB1/BUB1B/CDC20/CDC25A/NCAPD3/NCAPH/PLK1/RAD51/RMI1/RPA2/SMC2/SMC4/TOP2B/TRIP13	15
BP	GO:0007094	mitotic spindle assembly checkpoint	1.91218e-11	8.82705e-10	AURKB/BUB1/BUB1B/CCNB1/CDC20/CENPF/MAD2L1/NDC80/PLK1/TRIP13	10
BP	GO:0071174	mitotic spindle checkpoint	1.91218e-11	8.82705e-10	AURKB/BUB1/BUB1B/CCNB1/CDC20/CENPF/MAD2L1/NDC80/PLK1/TRIP13	10
BP	GO:0006325	chromatin organization	4.17861e-11	1.62206e-09	ASF1B/ATAD2/AURKA/AURKB/BAZ1B/BRD3/CBX3/CCNA2/CCNB1/CHAF1A/CHAF1B/CHEK1/EED/EZH2/HELLS/HIST1H2AG/HIST1H2BJ/HMGB3/MBD3/MCM2/MTA3/NASP/NIPBL/NUCKS1/RNF168/SAFB/SART3/TRIM28/UHRF1/VRK1	30
BP	GO:1905819	negative regulation of chromosome separation	5.90075e-11	2.14436e-09	AURKB/BUB1/BUB1B/CCNB1/CDC20/CENPF/MAD2L1/NDC80/PLK1/TRIP13	10
BP	GO:0140013	meiotic nuclear division	8.05623e-11	2.86668e-09	AURKA/BUB1/BUB1B/CDC20/NCAPH/PLK1/RAD51/RMI1/RPA2/SMC2/SMC4/TOP2B/TRIP13	13
BP	GO:0033044	regulation of chromosome organization	1.29529e-10	4.36688e-09	ATAD2/AURKB/BUB1/BUB1B/CCNB1/CDC20/CDCA5/CENPF/CHEK1/EED/FEN1/MAD2L1/MCM2/NDC80/NEK2/NIPBL/PARP1/PLK1/SART3/TRIM28/TRIP13	21
BP	GO:1905818	regulation of chromosome separation	8.91356e-09	2.00321e-07	AURKB/BUB1/BUB1B/CCNB1/CDC20/CENPF/MAD2L1/NDC80/PLK1/TRIP13	10
BP	GO:0051310	metaphase plate congression	2.77331e-08	5.99598e-07	CCNB1/CDCA5/CDCA8/CENPF/DYNC1H1/KIF22/KIF2C/KIFC1/NDC80	9
BP	GO:0016572	histone phosphorylation	1.59604e-07	3.09776e-06	AURKA/AURKB/BAZ1B/CCNA2/CCNB1/CHEK1/VRK1	7
BP	GO:0050000	chromosome localization	1.89086e-07	3.58843e-06	CCNB1/CDCA5/CDCA8/CENPF/DYNC1H1/KIF22/KIF2C/KIFC1/NDC80	9
BP	GO:0061982	meiosis I cell cycle process	5.37386e-07	9.86941e-06	AURKA/CDC25A/PLK1/RAD51/RMI1/RPA2/TOP2B/TRIP13	8
BP	GO:0034502	protein localization to chromosome	5.71092e-07	1.03769e-05	AURKB/BUB1B/CDCA5/EZH2/MTBP/NDC80/NIPBL/PLK1/RPA2	9
BP	GO:0031145	anaphase-promoting complex-dependent catabolic process	9.39816e-07	1.65485e-05	AURKA/AURKB/BUB1B/CCNB1/CDC20/MAD2L1/PLK1	7
BP	GO:0065004	protein-DNA complex assembly	1.05793e-06	1.84381e-05	ASF1B/CENPF/CHAF1A/CHAF1B/HELLS/HIST1H2BJ/MCM2/NASP/PARP1/RAD51/RPA2/SART3	12
BP	GO:2001020	regulation of response to DNA damage stimulus	2.22489e-06	3.7256e-05	BCLAF1/CHEK1/PARP1/PCNA/PSMD10/RAD51/RAD51AP1/RAD9A/RNF168/RPA2/TRIM28/USP1	12
BP	GO:0071478	cellular response to radiation	3.42376e-06	5.51678e-05	AURKB/CDC25A/CHEK1/NIPBL/NUCKS1/PARP1/PBK/PCNA/RAD51/RAD51AP1/RAD9A	11
BP	GO:0071824	protein-DNA complex subunit organization	6.76028e-06	0.000104969	ASF1B/CENPF/CHAF1A/CHAF1B/HELLS/HIST1H2BJ/MCM2/NASP/PARP1/RAD51/RPA2/SART3	12
BP	GO:0042769	DNA damage response, detection of DNA damage	1.50603e-05	0.00021874	PARP1/PCNA/RFC2/RFC4/RPA2/USP1	6
BP	GO:0007131	reciprocal meiotic recombination	3.22374e-05	0.000440491	RAD51/RMI1/RPA2/TOP2B/TRIP13	5
BP	GO:0009314	response to radiation	4.66821e-05	0.000632802	AURKB/CDC25A/CHEK1/FEN1/NIPBL/NUCKS1/PARP1/PBK/PCNA/RAD51/RAD51AP1/RAD9A/RNF168/RRM1/USP1	15
BP	GO:0000079	regulation of cyclin-dependent protein serine/threonine kinase activity	0.00035488	0.00401414	CCNA2/CCNB1/CCNB3/CDC25A/PLK1/PSMD10	6
BP	GO:0104004	cellular response to environmental stimulus	0.00046855	0.00501616	AURKB/CDC25A/CHEK1/NIPBL/NUCKS1/PARP1/PBK/PCNA/RAD51/RAD51AP1/RAD9A	11
BP	GO:0045814	negative regulation of gene expression, epigenetic	0.000561422	0.00588288	ATAD2/EED/EZH2/HELLS/MBD3/TRIM28	6
BP	GO:0030397	membrane disassembly	0.000685361	0.00705178	CCNB1/PLK1/VRK1	3
BP	GO:0051081	nuclear envelope disassembly	0.000685361	0.00705178	CCNB1/PLK1/VRK1	3
BP	GO:0060249	anatomical structure homeostasis	0.000893998	0.00867369	APEX1/AURKB/FEN1/IQCB1/NEK2/PARP1/PCNA/POLA2/RAD51/RFC2/RFC4/RPA2	12
BP	GO:0001556	oocyte maturation	0.000902652	0.00867369	AURKA/CCNB1/TRIP13	3
BP	GO:0000077	DNA damage checkpoint	0.000903933	0.00867369	AURKA/CCNB1/CHEK1/PCNA/PLK1/RAD9A/RPA2	7
BP	GO:0006342	chromatin silencing	0.00117269	0.0108857	ATAD2/EED/HELLS/MBD3/TRIM28	5
BP	GO:0097711	ciliary basal body-plasma membrane docking	0.00143606	0.0132584	B9D1/DYNC1H1/HAUS1/IQCB1/NEK2/PLK1	6
BP	GO:0042770	signal transduction in response to DNA damage	0.0021466	0.0191958	AURKA/CCNB1/CHEK1/PCNA/PLK1/PSMD10	6
BP	GO:0032886	regulation of microtubule-based process	0.00224919	0.0199047	AURKA/CHEK1/DYNC1H1/KIF11/NEK2/PLK1/STMN1/TPX2	8
BP	GO:0007292	female gamete generation	0.00235104	0.0203372	AURKA/CCNB1/NCAPH/PLK1/TRIP13	5
BP	GO:0043388	positive regulation of DNA binding	0.0023576	0.0203372	CDCA5/NIPBL/PARP1/TRIM28	4
BP	GO:1904666	regulation of ubiquitin protein ligase activity	0.00262411	0.022188	CDC20/MAD2L1/PLK1	3
BP	GO:0051098	regulation of binding	0.00281448	0.0236805	AURKA/AURKB/CDCA5/CTHRC1/NEK2/NIPBL/NUCKS1/PARP1/PLK1/STMN1/TRIM28	11
BP	GO:1905269	positive regulation of chromatin organization	0.00367695	0.0299059	CCNB1/EED/NIPBL/SART3/TRIM28	5
BP	GO:2000241	regulation of reproductive process	0.00394116	0.0314556	AURKA/CDC20/CDC25A/TRIP13/WDR77	5
BP	GO:0097421	liver regeneration	0.00559078	0.0420663	AURKA/EZH2/PCNA	3
BP	GO:0019886	antigen processing and presentation of exogenous peptide antigen via MHC class II	0.00581888	0.0435905	DYNC1H1/KIF11/KIF22/KIF23/KIF2C	5
BP	GO:0051606	detection of stimulus	0.00649023	0.0479884	PARP1/PCNA/RFC2/RFC4/RPA2/USP1	6
CC	GO:0000228	nuclear chromosome	8.71773e-31	1.81329e-28	APEX1/ASF1B/AURKA/AURKB/BAZ1B/BUB1/BUB1B/CBX3/CCNB1/CDCA5/CHAF1A/CHAF1B/CHEK1/EED/EZH2/FEN1/GINS2/HIST1H2AG/HMGB3/INCENP/LRPPRC/MBD3/MCM2/MCM3/MCM4/MCM6/MCM7/MTA3/NASP/NCAPD3/NCAPH/NDC80/NEK2/NIPBL/NUCKS1/PARP1/PCNA/PLK1/POLA2/RAD51/RAD51AP1/RAD9A/RCC1/RPA2/SMC2/TRIM28/UHRF1	47
CC	GO:0044454	nuclear chromosome part	7.82216e-28	7.21523e-26	APEX1/ASF1B/AURKA/AURKB/BAZ1B/BUB1/BUB1B/CBX3/CCNB1/CDCA5/CHAF1A/CHAF1B/EED/EZH2/FEN1/GINS2/HIST1H2AG/HMGB3/INCENP/MBD3/MCM2/MCM3/MCM4/MCM6/MCM7/MTA3/NASP/NCAPD3/NCAPH/NDC80/NIPBL/NUCKS1/PARP1/PCNA/PLK1/POLA2/RAD51/RAD51AP1/RAD9A/RCC1/RPA2/TRIM28/UHRF1	43
CC	GO:0098687	chromosomal region	1.04066e-27	7.21523e-26	APEX1/AURKA/AURKB/BAZ1B/BUB1/BUB1B/CBX3/CCNB1/CDCA5/CDCA8/CENPF/CHEK1/FEN1/HELLS/INCENP/KIF22/KIF2C/MAD2L1/MCM2/MCM3/MCM4/MCM6/MCM7/MTBP/NCAPD3/NCAPG/NDC80/NEK2/NUP133/NUP43/PARP1/PCNA/PDS5A/PLK1/RAD51/RPA2/ZWINT	37
CC	GO:0000793	condensed chromosome	1.69286e-25	8.80289e-24	AURKA/AURKB/BAZ1B/BUB1/BUB1B/CBX3/CCNB1/CDCA5/CENPF/CHEK1/INCENP/KIF2C/LRPPRC/MAD2L1/NCAPD3/NCAPG/NCAPH/NDC80/NEK2/NUP133/NUP43/PLK1/RAD51/RAD9A/RCC1/RPA2/SMC2/SMC4/ZWINT	29
CC	GO:0000785	chromatin	5.69678e-21	2.36986e-19	ASF1B/BAZ1B/CBX3/CDCA5/CENPF/CHAF1A/CHAF1B/CHEK1/EED/EZH2/HELLS/HIST1H2AG/HIST1H2BJ/HMGB3/INCENP/KIF22/MBD3/MCM2/MCM7/MTA3/MTBP/NASP/NCAPD3/NIPBL/NUCKS1/PCNA/PDS5A/PLK1/RAD51/RAD51AP1/RCC1/RPA2/TMPO/TOP2B/TRIM28/UHRF1	36
CC	GO:0000775	chromosome, centromeric region	5.15422e-20	1.7868e-18	AURKA/AURKB/BAZ1B/BUB1/BUB1B/CBX3/CCNB1/CDCA5/CDCA8/CENPF/HELLS/INCENP/KIF22/KIF2C/MAD2L1/MTBP/NCAPD3/NCAPG/NDC80/NEK2/NUP133/NUP43/PDS5A/PLK1/ZWINT	25
CC	GO:0000794	condensed nuclear chromosome	3.4167e-19	1.01525e-17	AURKA/AURKB/BUB1/BUB1B/CCNB1/CHEK1/INCENP/LRPPRC/NCAPD3/NCAPH/NDC80/NEK2/PLK1/RAD51/RAD9A/RCC1/RPA2	17
CC	GO:0000779	condensed chromosome, centromeric region	9.97412e-17	2.59327e-15	AURKA/AURKB/BUB1/BUB1B/CBX3/CCNB1/CENPF/INCENP/KIF2C/MAD2L1/NCAPD3/NCAPG/NDC80/NEK2/NUP133/NUP43/PLK1/ZWINT	18
CC	GO:0005819	spindle	1.23051e-13	2.84385e-12	AURKA/AURKB/BUB1B/CBX3/CCNB1/CDC20/CDC7/CDCA8/CENPF/HAUS1/INCENP/IQCB1/KIF11/KIF20A/KIF22/KIF23/KIFC1/MAD2L1/NEK2/NUSAP1/PLK1/PRC1/TPX2/VRK1	24
CC	GO:0000776	kinetochore	1.14322e-12	2.3779e-11	AURKB/BUB1/BUB1B/CCNB1/CENPF/INCENP/KIF22/KIF2C/MAD2L1/MTBP/NDC80/NEK2/NUP133/NUP43/PLK1/ZWINT	16
CC	GO:0000777	condensed chromosome kinetochore	4.99363e-11	9.44251e-10	BUB1/BUB1B/CCNB1/CENPF/INCENP/KIF2C/MAD2L1/NDC80/NEK2/NUP133/NUP43/PLK1/ZWINT	13
CC	GO:0000790	nuclear chromatin	2.57728e-10	4.46729e-09	ASF1B/CBX3/CDCA5/CHAF1A/CHAF1B/EED/EZH2/HIST1H2AG/HMGB3/MBD3/MTA3/NASP/NCAPD3/NIPBL/NUCKS1/RAD51/RAD51AP1/RCC1/TRIM28/UHRF1	20
CC	GO:0000784	nuclear chromosome, telomeric region	1.27177e-09	2.03484e-08	APEX1/CBX3/FEN1/MCM2/MCM3/MCM4/MCM6/MCM7/PARP1/PCNA/RAD51/RPA2	12
CC	GO:0000780	condensed nuclear chromosome, centromeric region	1.39214e-09	2.06832e-08	AURKA/AURKB/BUB1/BUB1B/CCNB1/NDC80/PLK1	7
CC	GO:0000781	chromosome, telomeric region	3.60022e-09	4.9923e-08	APEX1/CBX3/CHEK1/FEN1/MCM2/MCM3/MCM4/MCM6/MCM7/PARP1/PCNA/RAD51/RPA2	13
CC	GO:0072686	mitotic spindle	6.40384e-09	8.325e-08	AURKA/AURKB/CDC7/IQCB1/KIF11/KIF22/KIF23/KIFC1/MAD2L1/NUSAP1/TPX2	11
CC	GO:0005874	microtubule	1.08438e-08	1.32677e-07	APPBP2/AURKA/AURKB/DYNC1H1/HAUS1/INCENP/KIF11/KIF20A/KIF22/KIF23/KIF2C/KIFC1/LRPPRC/NEK2/NUSAP1/PLK1/PRC1/STMN1/TPX2	19
CC	GO:0000792	heterochromatin	2.71759e-08	3.14033e-07	BAZ1B/CBX3/EED/HELLS/INCENP/MBD3/NCAPD3/TOP2B/TRIM28/UHRF1	10
CC	GO:0005815	microtubule organizing center	7.17397e-08	7.85361e-07	ANKRD26/APEX1/AURKA/AURKB/B9D1/BUB1B/CCNB1/CCNB3/CDC20/CENPF/CHEK1/DYNC1H1/HAUS1/IQCB1/KIF23/KIF2C/KIFC1/MCM3/NDC80/NEK2/PCNA/PLK1/RAD51/SASS6/TPX2	25
CC	GO:0000922	spindle pole	9.22061e-08	9.4535e-07	AURKA/AURKB/CCNB1/CDC20/CENPF/HAUS1/KIF11/MAD2L1/NEK2/PLK1/PRC1/TPX2	12
CC	GO:0005813	centrosome	9.54439e-08	9.4535e-07	ANKRD26/APEX1/AURKA/AURKB/B9D1/CCNB1/CCNB3/CDC20/CENPF/CHEK1/DYNC1H1/HAUS1/IQCB1/KIF23/KIF2C/MCM3/NDC80/NEK2/PCNA/PLK1/SASS6	21
CC	GO:0005875	microtubule associated complex	1.02684e-07	9.70826e-07	APPBP2/AURKA/AURKB/CDCA8/DYNC1H1/HAUS1/KIF11/KIF20A/KIF22/KIF23/KIF2C/KIFC1	12
CC	GO:0005657	replication fork	1.36286e-07	1.2325e-06	BAZ1B/GINS2/MCM3/PCNA/POLA2/RFC2/RFC4/RPA2/UHRF1	9
CC	GO:0044815	DNA packaging complex	1.63445e-07	1.41653e-06	HIST1H2AG/HIST1H2BJ/NCAPD3/NCAPG/NCAPH/SMC2/SMC4	7
CC	GO:0000778	condensed nuclear chromosome kinetochore	4.29701e-07	3.57511e-06	BUB1/BUB1B/CCNB1/NDC80/PLK1	5
CC	GO:0045120	pronucleus	1.79079e-06	1.43263e-05	AURKA/CCNA2/CENPF/EED/EZH2	5
CC	GO:0005721	pericentric heterochromatin	2.6515e-06	2.04263e-05	BAZ1B/CBX3/HELLS/INCENP/NCAPD3	5
CC	GO:0099513	polymeric cytoskeletal fiber	5.81957e-06	4.32311e-05	APPBP2/AURKA/AURKB/DYNC1H1/HAUS1/INCENP/KIF11/KIF20A/KIF22/KIF23/KIF2C/KIFC1/LRPPRC/NEK2/NUSAP1/PLK1/PRC1/STMN1/TPX2	19
CC	GO:0005871	kinesin complex	1.20911e-05	8.67224e-05	KIF11/KIF20A/KIF22/KIF23/KIF2C/KIFC1	6
CC	GO:0043596	nuclear replication fork	1.72567e-05	0.000119647	BAZ1B/GINS2/MCM3/PCNA/POLA2/RPA2	6
CC	GO:0045171	intercellular bridge	2.04358e-05	0.000137118	CDC7/CDCA8/IQCB1/KIF20A/KIF23/TPX2	6
CC	GO:0005876	spindle microtubule	2.40705e-05	0.000156458	AURKA/AURKB/KIF11/NUSAP1/PLK1/PRC1	6
CC	GO:0030496	midbody	3.33127e-05	0.000209971	AURKA/AURKB/CDCA8/CENPF/INCENP/KIF20A/KIF23/NEK2/PLK1/PRC1	10
CC	GO:0005720	nuclear heterochromatin	5.03558e-05	0.000308059	CBX3/EED/NCAPD3/TRIM28/UHRF1	5
CC	GO:0032993	protein-DNA complex	0.000101778	0.000604854	GINS2/HIST1H2AG/HIST1H2BJ/MCM3/PARP1/PCNA/POLA2/RPA2	8
CC	GO:0010369	chromocenter	0.000612156	0.00351268	AURKB/CDCA8/INCENP	3
CC	GO:0030894	replisome	0.000624852	0.00351268	MCM3/PCNA/POLA2/RPA2	4
CC	GO:0090734	site of DNA damage	0.000895412	0.0049012	CBX3/PARP1/RAD51/RNF168/RPA2	5
CC	GO:0051233	spindle midzone	0.000974235	0.00519592	AURKA/AURKB/CDCA8/PLK1	4
CC	GO:0005635	nuclear envelope	0.00348734	0.0181342	CBX3/CENPF/CSE1L/LRPPRC/MAD2L1/MCM3AP/NUP133/NUP43/PARP1/RCC1/RRM1/TMPO	12
CC	GO:0000791	euchromatin	0.00438601	0.022251	CBX3/TRIM28/UHRF1	3
CC	GO:0043601	nuclear replisome	0.00501931	0.0248575	MCM3/POLA2/RPA2	3
CC	GO:0016604	nuclear body	0.00643878	0.0311457	APEX1/BAZ1B/BCLAF1/CCNB3/INCENP/KIF22/PCNA/PRPF40A/RAD51/RMI1/RPA2/SART3/SLTM/SMC4/SRRM2/ZWINT	16
CC	GO:0031080	nuclear pore outer ring	0.010629	0.0491296	NUP133/NUP43	2
CC	GO:0035098	ESC/E(Z) complex	0.010629	0.0491296	EED/EZH2	2
CC	GO:0000307	cyclin-dependent protein kinase holoenzyme complex	0.0109733	0.0496185	CCNA2/CCNB1/CCNB3	3
MF	GO:0003697	single-stranded DNA binding	1.46453e-11	4.12998e-09	LONP1/LRPPRC/MCM4/MCM6/MCM7/NEIL3/NUCKS1/POLR3C/RAD51/RAD51AP1/RPA2/SMC2/SMC4/TSN	14
MF	GO:0003682	chromatin binding	7.87915e-10	1.11096e-07	APEX1/ATAD2/BRD3/CDCA5/CENPF/CHAF1A/CHAF1B/EED/EZH2/MBD3/MTA3/NCAPD3/NCAPH/NIPBL/NUCKS1/PCNA/RAD51/RCC1/RNF168/SAFB/TOP2B/TRIM28/UHRF1/VRK1	24
MF	GO:0035173	histone kinase activity	1.58788e-08	1.49261e-06	AURKA/AURKB/BAZ1B/CCNB1/CHEK1/VRK1	6
MF	GO:0042393	histone binding	1.28616e-07	9.06742e-06	ASF1B/ATAD2/BAZ1B/BRD3/CHAF1B/MCM2/NASP/NCAPD3/RCC1/RNF168/SART3/UHRF1/VRK1	13
MF	GO:0016887	ATPase activity	9.37982e-07	5.29022e-05	ATAD2/DYNC1H1/HSPA14/KIF11/KIF20A/KIF22/KIF23/KIF2C/KIFC1/LONP1/MCM4/MCM6/MCM7/MDN1/RAD51/RFC2/RFC4/TOP2B	18
MF	GO:0140097	catalytic activity, acting on DNA	1.13708e-06	5.34428e-05	APEX1/FEN1/GINS2/MCM4/MCM6/MCM7/NEIL3/PCNA/POLA2/RAD51/RAD9A/TOP2B	12
MF	GO:0003777	microtubule motor activity	3.3934e-06	0.000136706	APPBP2/DYNC1H1/KIF11/KIF20A/KIF22/KIF23/KIF2C/KIFC1	8
MF	GO:0008094	DNA-dependent ATPase activity	6.12177e-05	0.00215793	MCM4/MCM6/MCM7/RAD51/RFC2/RFC4/TOP2B	7
MF	GO:0031491	nucleosome binding	8.92048e-05	0.00279508	EED/MBD3/RCC1/RNF168/UHRF1/VRK1	6
MF	GO:0003774	motor activity	0.000145283	0.00409697	APPBP2/DYNC1H1/KIF11/KIF20A/KIF22/KIF23/KIF2C/KIFC1	8
MF	GO:0008017	microtubule binding	0.000184875	0.00455043	KIF11/KIF20A/KIF22/KIF23/KIF2C/KIFC1/LRPPRC/NUSAP1/PLK1/PRC1	10
MF	GO:0003690	double-stranded DNA binding	0.000193635	0.00455043	APEX1/EED/ETV4/EZH2/FEN1/HMGB3/KIF2C/MBD3/MCM2/NEIL3/NUCKS1/PARP1/PCNA/RAD51/RAD51AP1/RPA2/SAFB/SMAD5/UHRF1	19
MF	GO:0042826	histone deacetylase binding	0.000399487	0.0086658	CDC20/KPNA2/MTA3/NIPBL/PARP1/RAD9A/TOP2B	7
MF	GO:0043142	single-stranded DNA-dependent ATPase activity	0.000491071	0.00989158	RAD51/RFC2/RFC4	3
MF	GO:0016799	hydrolase activity, hydrolyzing N-glycosyl compounds	0.000667046	0.0125405	APEX1/NEIL3/PCNA	3
MF	GO:0015631	tubulin binding	0.000738654	0.0130188	KIF11/KIF20A/KIF22/KIF23/KIF2C/KIFC1/LRPPRC/NUSAP1/PLK1/PRC1/STMN1	11
MF	GO:0016895	exodeoxyribonuclease activity, producing 5'-phosphomonoesters	0.00112841	0.0187184	APEX1/FEN1/RAD9A	3
MF	GO:0004672	protein kinase activity	0.00127148	0.0190526	AURKA/AURKB/BAZ1B/BUB1/BUB1B/CCNA2/CCNB1/CCNB3/CDC7/CHEK1/NEK2/PBK/PLK1/TRIM28/VRK1	15
MF	GO:0003684	damaged DNA binding	0.00135576	0.0190526	APEX1/FEN1/NEIL3/PCNA/RPA2	5
MF	GO:0008327	methyl-CpG binding	0.00141881	0.0190526	MBD3/UHRF1/WDR77	3
MF	GO:0070182	DNA polymerase binding	0.00141881	0.0190526	LONP1/PCNA/RAD51	3
MF	GO:0004529	exodeoxyribonuclease activity	0.0017521	0.0224587	APEX1/FEN1/RAD9A	3
MF	GO:0042623	ATPase activity, coupled	0.00183203	0.0224623	DYNC1H1/HSPA14/KIF11/LONP1/MCM4/MCM6/MCM7/RAD51/RFC2/RFC4/TOP2B	11
MF	GO:0004386	helicase activity	0.00205114	0.0241009	GINS2/HELLS/MCM2/MCM3/MCM4/MCM6/MCM7	7
MF	GO:0003678	DNA helicase activity	0.0025407	0.0286591	GINS2/MCM4/MCM6/MCM7	4
MF	GO:0016773	phosphotransferase activity, alcohol group as acceptor	0.00323603	0.0341015	AURKA/AURKB/BAZ1B/BUB1/BUB1B/CCNA2/CCNB1/CCNB3/CDC7/CHEK1/NEK2/NOL9/PBK/PLK1/TRIM28/VRK1	16
MF	GO:0019901	protein kinase binding	0.00326504	0.0341015	AURKA/CCNA2/CCNB1/CCNB3/CDC25A/KIF11/KIF20A/PARP1/PCNA/PLK1/PRC1/RAD9A/TOP2B/TPX2/VRK1	15
MF	GO:0008022	protein C-terminus binding	0.00340495	0.0342927	CDC20/CENPF/FBLN1/LAMA1/MAD2L1/NIPBL/RAD51/TOP2B	8
MF	GO:0019900	kinase binding	0.00392509	0.0381681	AURKA/AURKB/CCNA2/CCNB1/CCNB3/CDC25A/KIF11/KIF20A/PARP1/PCNA/PLK1/PRC1/RAD9A/TOP2B/TPX2/VRK1	16
MF	GO:0016796	exonuclease activity, active with either ribo- or deoxyribonucleic acids and producing 5'-phosphomonoesters	0.00496701	0.0466899	APEX1/DIS3/FEN1/RAD9A	4
GO terms enriched by the top 128 down-regulated genes
ONTOLOGY	ID	Description	pvalue	p.adjust	geneID	Count
BP	GO:0030049	muscle filament sliding	3.56397e-27	4.41219e-24	ACTA1/ACTC1/ACTN3/DES/MYBPC2/MYBPC3/MYH7/MYL1/MYL2/MYL3/MYL4/TNNC1/TNNC2/TNNI1/TNNI2/TNNT1/TNNT3/TPM1/TPM3	19
BP	GO:0033275	actin-myosin filament sliding	3.56397e-27	4.41219e-24	ACTA1/ACTC1/ACTN3/DES/MYBPC2/MYBPC3/MYH7/MYL1/MYL2/MYL3/MYL4/TNNC1/TNNC2/TNNI1/TNNI2/TNNT1/TNNT3/TPM1/TPM3	19
BP	GO:0006936	muscle contraction	1.53223e-18	9.48453e-16	ACTA1/ACTA2/ACTC1/ACTN3/ALDOA/CRYAB/DES/FXYD1/GAMT/MYBPC2/MYBPC3/MYH1/MYH7/MYL1/MYL2/MYL3/MYL4/PTGS2/TNNC1/TNNC2/TNNI1/TNNI2/TNNT1/TNNT3/TPM1/TPM3	26
BP	GO:0008015	blood circulation	3.05741e-11	9.46267e-09	ACTA2/ACTC1/ADIPOQ/DES/EGFR/FXYD1/MYBPC3/MYH7/MYL1/MYL2/MYL3/MYL4/PTGS2/PTP4A3/RCAN1/SGK1/TNNC1/TNNI2/TNNT1/TNNT3/TPM1	21
BP	GO:0006937	regulation of muscle contraction	1.49869e-10	3.71074e-08	ACTN3/MYBPC3/MYH7/MYL2/MYL3/PTGS2/TNNC1/TNNC2/TNNI1/TNNI2/TNNT1/TNNT3/TPM1	13
BP	GO:0055008	cardiac muscle tissue morphogenesis	1.19095e-08	1.96587e-06	ACTC1/MYBPC2/MYBPC3/MYH7/MYL2/MYL3/TNNC1/TNNI1/TPM1	9
BP	GO:0016053	organic acid biosynthetic process	2.48003e-08	3.41142e-06	ACADL/ACTN3/ADIPOQ/ALDOA/BHMT/CD74/FBP1/GAMT/GPD1/GSTM4/HSD17B8/OAT/PFKM/PGK1/PGM1/PTGS2/UGDH/XBP1	18
BP	GO:0046394	carboxylic acid biosynthetic process	2.48003e-08	3.41142e-06	ACADL/ACTN3/ADIPOQ/ALDOA/BHMT/CD74/FBP1/GAMT/GPD1/GSTM4/HSD17B8/OAT/PFKM/PGK1/PGM1/PTGS2/UGDH/XBP1	18
BP	GO:0030239	myofibril assembly	3.03476e-08	3.75703e-06	ACTA1/ACTC1/MYBPC2/MYBPC3/MYL2/MYOZ1/TNNT1/TNNT3/TPM1	9
BP	GO:0010927	cellular component assembly involved in morphogenesis	6.77185e-08	6.98629e-06	ACTA1/ACTC1/MYBPC2/MYBPC3/MYL2/MYOZ1/PMP22/TNNT1/TNNT3/TPM1	10
BP	GO:0015669	gas transport	3.40021e-07	2.80631e-05	HBA2/HBE1/HBZ/MYC/RHAG	5
BP	GO:0050879	multicellular organismal movement	5.89777e-07	4.42512e-05	ACTN3/MYH7/TNNC1/TNNC2/TNNI2/TNNT1/TNNT3	7
BP	GO:0050881	musculoskeletal movement	5.89777e-07	4.42512e-05	ACTN3/MYH7/TNNC1/TNNC2/TNNI2/TNNT1/TNNT3	7
BP	GO:0046031	ADP metabolic process	1.90797e-06	0.000127679	ACTN3/AK1/ALDOA/FBP1/GPD1/PFKM/PGK1/PGM1	8
BP	GO:0006165	nucleoside diphosphate phosphorylation	2.75162e-06	0.000175643	ACTN3/AK1/ALDOA/FBP1/GPD1/PFKM/PGK1/PGM1	8
BP	GO:0006091	generation of precursor metabolites and energy	6.47729e-06	0.000367762	ACTN3/ADIPOQ/ALDOA/COX7A2L/FBP1/GFPT2/GPD1/GYG1/MYC/OXCT1/PFKM/PGK1/PGM1/PYGM/SLC25A4/UGDH	16
BP	GO:0055002	striated muscle cell development	9.00793e-06	0.000442174	ACTA1/ACTC1/MYBPC2/MYBPC3/MYL2/MYOZ1/TNNT1/TNNT3/TPM1	9
BP	GO:0072525	pyridine-containing compound biosynthetic process	9.99253e-06	0.000458176	ACTN3/ALDOA/FBP1/GPD1/PFKM/PGK1/PGM1/PTGS2	8
BP	GO:0060537	muscle tissue development	1.04275e-05	0.000469426	ACTA1/ACTC1/ACTN3/EGR1/MYBPC2/MYBPC3/MYH7/MYL2/MYL3/TNNC1/TNNI1/TPM1/ZFAND5	13
BP	GO:0043462	regulation of ATPase activity	1.35523e-05	0.000568735	DNAJB1/MYBPC3/MYL3/MYL4/TNNC1/TNNT3/TPM1	7
BP	GO:0051259	protein complex oligomerization	1.45767e-05	0.00059167	ACADL/ADIPOQ/ALDOA/ARG1/CD74/CRYAB/FBP1/HBA2/HBE1/HBZ/HSD17B8/MMP3/OAT/PFKM/RIOK3/SQSTM1	16
BP	GO:0009636	response to toxic substance	1.62396e-05	0.000638243	ACTC1/ADIPOQ/ARG1/BCL2L1/CRYAB/DUSP1/EGR1/HBA2/HBE1/HBZ/MBP/OXCT1/PON2/PRDX6/PTGS2	15
BP	GO:0044283	small molecule biosynthetic process	3.4872e-05	0.00126975	ACADL/ACTN3/ADIPOQ/ALDOA/BHMT/CD74/EGR1/FBP1/GAMT/GPD1/GSTM4/HSD17B8/OAT/PFKM/PGK1/PGM1/PTGS2/UGDH/XBP1	19
BP	GO:0006112	energy reserve metabolic process	3.66583e-05	0.00129744	GFPT2/GYG1/MYC/PFKM/PGM1/PYGM	6
BP	GO:0006754	ATP biosynthetic process	4.28986e-05	0.00145503	ACTN3/ALDOA/FBP1/GPD1/PFKM/PGK1/PGM1	7
BP	GO:0097435	supramolecular fiber organization	5.46908e-05	0.00180553	ACTA1/ACTC1/ALDOA/ARHGAP18/CRYAB/DES/MFAP5/MYBPC2/MYBPC3/MYL2/MYOZ1/RND3/TNNT1/TNNT3/TPM1/TPM3/TPPP3	17
BP	GO:0016052	carbohydrate catabolic process	9.59948e-05	0.0026706	ACTN3/ALDOA/FBP1/GPD1/PFKM/PGK1/PGM1/PYGM	8
BP	GO:0031032	actomyosin structure organization	9.88095e-05	0.00271836	ACTA1/ACTC1/MYBPC2/MYBPC3/MYL2/MYOZ1/TNNT1/TNNT3/TPM1	9
BP	GO:0072524	pyridine-containing compound metabolic process	0.000117099	0.00315149	ACTN3/ALDOA/FBP1/GPD1/PFKM/PGK1/PGM1/PTGS2	8
BP	GO:0006094	gluconeogenesis	0.000200986	0.00507796	ADIPOQ/ALDOA/FBP1/GPD1/PGK1/PGM1	6
BP	GO:0019320	hexose catabolic process	0.000207319	0.00518506	ACTN3/ALDOA/PFKM/PGK1/PGM1	5
BP	GO:0072215	regulation of metanephros development	0.000287909	0.00698885	ADIPOQ/EGR1/MYC	3
BP	GO:0032722	positive regulation of chemokine production	0.000297777	0.00708939	ADIPOQ/CD74/EGR1/MBP	4
BP	GO:0042744	hydrogen peroxide catabolic process	0.000297777	0.00708939	HBA2/HBE1/HBZ/PRDX6	4
BP	GO:0032781	positive regulation of ATPase activity	0.000327431	0.00764828	DNAJB1/MYBPC3/MYL3/MYL4/TPM1	5
BP	GO:1902532	negative regulation of intracellular signal transduction	0.000390953	0.00882081	ACTN3/ADIPOQ/BCL2L1/CD74/DUSP1/DUSP5/FBP1/MYC/PTGS2/RCAN1/RIOK3/SOCS1/XBP1	13
BP	GO:1902106	negative regulation of leukocyte differentiation	0.00040429	0.00892191	ADIPOQ/CD74/IRF1/MYC/SOCS1	5
BP	GO:0001101	response to acid chemical	0.000414386	0.00892191	ADIPOQ/ARG1/BCL2L1/DUSP1/EGFR/EGR1/PTGS2/SERPINF1/SOCS1/XBP1	10
BP	GO:0010226	response to lithium ion	0.000517262	0.0102459	ACTA1/CDKN1B/PTGS2	3
BP	GO:0051195	negative regulation of cofactor metabolic process	0.000517262	0.0102459	ACTN3/FBP1/MMP3	3
BP	GO:1904706	negative regulation of vascular smooth muscle cell proliferation	0.000517262	0.0102459	ADIPOQ/CDKN1B/TPM1	3
BP	GO:0015893	drug transport	0.000567391	0.0109755	ARG1/HBA2/HBE1/HBZ/MYC/RHAG/SLC25A4	7
BP	GO:0046434	organophosphate catabolic process	0.000596352	0.0113582	ACTN3/ALDOA/FBP1/GPD1/PFKM/PGK1/PGM1/PRDX6	8
BP	GO:0005980	glycogen catabolic process	0.00066568	0.0121193	PFKM/PGM1/PYGM	3
BP	GO:0006525	arginine metabolic process	0.00066568	0.0121193	AGMAT/ARG1/OAT	3
BP	GO:0046716	muscle cell cellular homeostasis	0.00066568	0.0121193	ALDOA/PFKM/PGK1	3
BP	GO:0030334	regulation of cell migration	0.000775902	0.0138211	ADIPOQ/CD74/CITED2/CYR61/DUSP1/EGFR/FGFBP1/MMP3/PTGS2/RND3/SEMA3F/SERPINE1/SERPINF1/SGK1/TPM1/XBP1	16
BP	GO:0007162	negative regulation of cell adhesion	0.000906836	0.0159243	ADIPOQ/ARG1/CD74/DUSP1/IRF1/MBP/SERPINE1/SOCS1	8
BP	GO:0051384	response to glucocorticoid	0.000975299	0.016887	ADIPOQ/ARG1/DUSP1/EGFR/PTGS2/SERPINF1	6
BP	GO:0040008	regulation of growth	0.0010574	0.0178104	ACTN3/BCL2L1/CDKN1B/CRYAB/CYR61/EGFR/FBP1/FHL1/GAMT/MYL2/SEMA3F/SGK1/SOCS1/SQSTM1	14
BP	GO:0042698	ovulation cycle	0.00116831	0.0191571	EGFR/EGR1/MMP19/SERPINF1	4
BP	GO:0009108	coenzyme biosynthetic process	0.00150993	0.0236145	ACTN3/ALDOA/FBP1/GPD1/PFKM/PGK1/PGM1/PTGS2	8
BP	GO:0044282	small molecule catabolic process	0.00175141	0.0264235	ACADL/ACTN3/ADIPOQ/ALDOA/ARG1/FAAH/OAT/OXCT1/PFKM/PGK1/PGM1	11
BP	GO:0044042	glucan metabolic process	0.0017822	0.0264235	GYG1/PFKM/PGM1/PYGM	4
BP	GO:0017001	antibiotic catabolic process	0.00196492	0.0286184	HBA2/HBE1/HBZ/PRDX6	4
BP	GO:0062012	regulation of small molecule metabolic process	0.00201406	0.0291626	ACADL/ACTN3/ADIPOQ/BHMT/COX7A2L/EGR1/FBP1/GPD1/PTGS2	9
BP	GO:0002790	peptide secretion	0.00206823	0.0297729	ARL4D/CD74/EGFR/FCN1/MBP/OXCT1/PFKM/SCG2/SLC25A4/SOCS1/XBP1	11
BP	GO:0098869	cellular oxidant detoxification	0.00211675	0.0301535	HBA2/HBE1/HBZ/PRDX6/PTGS2	5
BP	GO:0046390	ribose phosphate biosynthetic process	0.00222503	0.0309504	ACTN3/AK1/ALDOA/FBP1/GPD1/PFKM/PGK1/PGM1	8
BP	GO:0010332	response to gamma radiation	0.00236849	0.032762	BCL2L1/CRYAB/EGR1/MYC	4
BP	GO:0006979	response to oxidative stress	0.00262981	0.0353881	ADIPOQ/ARG1/CRYAB/DUSP1/EGFR/HBA2/MMP3/PON2/PRDX6/PTGS2/TPM1	11
BP	GO:0019221	cytokine-mediated signaling pathway	0.00270874	0.0362531	ADIPOQ/ARG1/BCL2L1/CD74/EGR1/IRF1/MMP3/MYC/PELI2/PTGS2/SOCS1/SQSTM1	12
BP	GO:0050679	positive regulation of epithelial cell proliferation	0.00281448	0.0368287	ARG1/EGFR/FGFBP1/MYC/SCG2/XBP1	6
BP	GO:2000242	negative regulation of reproductive process	0.00285586	0.0368287	CDKN1B/DUSP1/SERPINF1	3
BP	GO:0030308	negative regulation of cell growth	0.00310167	0.0385916	CDKN1B/CRYAB/FBP1/FHL1/MYL2/SEMA3F	6
BP	GO:0051085	chaperone cofactor-dependent protein refolding	0.00327372	0.0395401	CD74/DNAJB1/DNAJB5	3
BP	GO:0071480	cellular response to gamma radiation	0.00327372	0.0395401	BCL2L1/CRYAB/EGR1	3
BP	GO:0071549	cellular response to dexamethasone stimulus	0.00327372	0.0395401	ARG1/EGFR/SERPINF1	3
BP	GO:0009611	response to wounding	0.00358425	0.0423374	ARG1/CYR61/EGFR/HBE1/IRF1/LAMB2/PABPC4/PPL/SERPINE1/TFPI2/TPM1/XBP1	12
BP	GO:0071230	cellular response to amino acid stimulus	0.00361973	0.0424761	BCL2L1/EGFR/SOCS1/XBP1	4
BP	GO:0035690	cellular response to drug	0.0036656	0.0428114	ADIPOQ/ARG1/EGFR/EGR1/FBP1/MMP3/MYC/PTGS2/SERPINF1	9
BP	GO:0010677	negative regulation of cellular carbohydrate metabolic process	0.00372715	0.043326	ACTN3/ADIPOQ/FBP1	3
BP	GO:0043200	response to amino acid	0.00392312	0.0447634	ARG1/BCL2L1/EGFR/SOCS1/XBP1	5
BP	GO:0035850	epithelial cell differentiation involved in kidney development	0.00421706	0.0470911	ACTA2/ADIPOQ/LAMB2	3
BP	GO:0071353	cellular response to interleukin-4	0.00421706	0.0470911	ARG1/KEAP1/XBP1	3
BP	GO:0010942	positive regulation of cell death	0.00440524	0.0484773	ADIPOQ/BCL2L1/CDKN1B/CYR61/DUSP1/EGR1/G0S2/GADD45B/HBA2/MMP3/MYC/PTGS2/SQSTM1	13
BP	GO:0000302	response to reactive oxygen species	0.00450203	0.0491059	ARG1/CRYAB/DUSP1/EGFR/HBA2/MMP3/TPM1	7
BP	GO:0051271	negative regulation of cellular component movement	0.00458053	0.0493104	ADIPOQ/CDKN1B/CITED2/DUSP1/SEMA3F/SERPINE1/SERPINF1/TPM1	8
BP	GO:0009746	response to hexose	0.00467243	0.0498661	ADIPOQ/EGR1/OXCT1/PTGS2/SERPINF1/XBP1	6
BP	GO:0034405	response to fluid shear stress	0.00474429	0.0499866	CITED2/PTGS2/TFPI2	3
CC	GO:0044449	contractile fiber part	1.25531e-18	2.94999e-16	ACTA1/ACTA2/ACTC1/ALDOA/CRYAB/DES/MYBPC2/MYBPC3/MYH1/MYH7/MYL1/MYL2/MYL3/MYL4/MYOZ1/SQSTM1/TNNC1/TNNC2/TNNI1/TNNI2/TNNT1/TNNT3/TPM1/TPM3	24
CC	GO:0030017	sarcomere	3.68888e-18	4.33444e-16	ACTA1/ACTC1/ALDOA/CRYAB/DES/MYBPC2/MYBPC3/MYH1/MYH7/MYL1/MYL2/MYL3/MYL4/MYOZ1/SQSTM1/TNNC1/TNNC2/TNNI1/TNNI2/TNNT1/TNNT3/TPM1/TPM3	23
CC	GO:0043292	contractile fiber	6.13879e-18	4.80872e-16	ACTA1/ACTA2/ACTC1/ALDOA/CRYAB/DES/MYBPC2/MYBPC3/MYH1/MYH7/MYL1/MYL2/MYL3/MYL4/MYOZ1/SQSTM1/TNNC1/TNNC2/TNNI1/TNNI2/TNNT1/TNNT3/TPM1/TPM3	24
CC	GO:0030016	myofibril	3.31889e-17	1.94985e-15	ACTA1/ACTC1/ALDOA/CRYAB/DES/MYBPC2/MYBPC3/MYH1/MYH7/MYL1/MYL2/MYL3/MYL4/MYOZ1/SQSTM1/TNNC1/TNNC2/TNNI1/TNNI2/TNNT1/TNNT3/TPM1/TPM3	23
CC	GO:0005865	striated muscle thin filament	1.46893e-14	6.90396e-13	ACTA1/MYBPC2/MYBPC3/TNNC1/TNNC2/TNNI1/TNNI2/TNNT1/TNNT3/TPM1/TPM3	11
CC	GO:0036379	myofilament	2.45014e-14	9.59637e-13	ACTA1/MYBPC2/MYBPC3/TNNC1/TNNC2/TNNI1/TNNI2/TNNT1/TNNT3/TPM1/TPM3	11
CC	GO:0015629	actin cytoskeleton	5.41571e-14	1.81813e-12	ACTA1/ACTA2/ACTC1/ACTN3/ALDOA/CRYAB/KEAP1/MYBPC2/MYBPC3/MYH1/MYH7/MYL1/MYL2/MYL3/MYL4/MYOZ1/PDLIM7/PGM1/SMTNL2/TNNC1/TNNC2/TNNI1/TNNI2/TNNT1/TNNT3/TPM1/TPM3	27
CC	GO:0031672	A band	6.46628e-09	1.89947e-07	ALDOA/CRYAB/MYBPC2/MYBPC3/MYH1/MYL2/MYL3/MYL4	8
CC	GO:0016459	myosin complex	1.50282e-07	3.92403e-06	MYBPC2/MYBPC3/MYH1/MYH7/MYL1/MYL2/MYL3/MYL4	8
CC	GO:0005859	muscle myosin complex	1.80889e-06	4.25089e-05	MYBPC3/MYH1/MYH7/MYL1/MYL3	5
CC	GO:0016460	myosin II complex	6.14174e-06	0.00013121	MYBPC3/MYH1/MYH7/MYL1/MYL3	5
CC	GO:0031674	I band	1.07777e-05	0.000211064	ACTC1/ALDOA/CRYAB/DES/MYBPC2/MYBPC3/MYH7/MYL3/MYOZ1	9
CC	GO:0005884	actin filament	5.72754e-05	0.00100777	ACTA1/ACTC1/ACTN3/KEAP1/SMTNL2/TPM1/TPM3	7
CC	GO:0032432	actin filament bundle	6.00377e-05	0.00100777	ACTA1/CRYAB/MYH7/PDLIM7/TPM1/TPM3	6
CC	GO:0042641	actomyosin	8.3852e-05	0.00131368	ACTA1/ACTC1/MYH7/PDLIM7/TPM1/TPM3	6
CC	GO:0032982	myosin filament	0.000142542	0.00209359	MYBPC2/MYBPC3/MYH1/MYH7	4
CC	GO:0031430	M band	0.000210651	0.00291194	ALDOA/CRYAB/MYBPC2/MYBPC3	4
CC	GO:0001725	stress fiber	0.000367069	0.00454006	ACTA1/MYH7/PDLIM7/TPM1/TPM3	5
CC	GO:0097517	contractile actin filament bundle	0.000367069	0.00454006	ACTA1/MYH7/PDLIM7/TPM1/TPM3	5
CC	GO:0030018	Z disc	0.00177645	0.0204852	CRYAB/DES/MYBPC2/MYBPC3/MYH7/MYOZ1	6
CC	GO:0031012	extracellular matrix	0.00183059	0.0204852	ADIPOQ/CYR61/FCN1/LAMB2/MFAP5/MMP19/MMP3/SERPINE1/SERPINF1/TFPI2/UCMA	11
CC	GO:0097223	sperm part	0.00373016	0.0398449	ALDOA/DNAJB1/PFKM/SPA17/SQSTM1	5
MF	GO:0003779	actin binding	8.45421e-08	2.70535e-05	ACTN3/ALDOA/EGFR/MYBPC2/MYBPC3/MYH1/MYH7/MYL2/MYL3/MYL4/MYOZ1/TNNC1/TNNC2/TNNI1/TNNI2/TNNT3/TPM1/TPM3	18
MF	GO:0008307	structural constituent of muscle	5.33652e-07	8.53843e-05	ACTN3/MYBPC2/MYBPC3/MYL1/MYL2/MYL3/TPM1	7
MF	GO:0017022	myosin binding	1.13779e-06	0.000121364	ACTA1/ACTC1/LARP6/MYBPC3/MYL2/MYL3/MYL4	7
MF	GO:0051015	actin filament binding	2.5028e-05	0.00200224	EGFR/MYBPC2/MYBPC3/MYH1/MYH7/MYL4/TNNC1/TNNC2/TPM1/TPM3	10
MF	GO:0004601	peroxidase activity	0.00019621	0.0125575	HBA2/HBE1/HBZ/PRDX6/PTGS2	5
MF	GO:0016684	oxidoreductase activity, acting on peroxide as acceptor	0.000313699	0.0167306	HBA2/HBE1/HBZ/PRDX6/PTGS2	5
MF	GO:0003785	actin monomer binding	0.00108201	0.0494631	MYL2/MYL3/MYL4	3
